# Iron-dependent essential genes in *Salmonella* Typhimurium

**DOI:** 10.1101/159921

**Authors:** Sardar Karash, Young Min Kwon

**Affiliations:** Cell and Molecular Biology Program, University of Arkansas, Fayetteville, Arkansas; Department of Biology, College of Education, Salahaddin University, Erbil, Kurdistan, Iraq; Department of Poultry Science, University of Arkansas, Fayetteville, AR 72701

**Author notes:** Corresponding author: (YK).

**Keywords:** Essential genes, Iron-dependent essential genes, ROS, Tn-seq, Antibiotic targets, *Salmonella* Typhimurium

## Abstract

**Background:** The molecular mechanisms underlying bacterial cell death due to stresses or bactericidal antibiotics are complex and remain puzzling. Previously, it was shown that iron is required for effective killing of bacterial cells by numerous bactericidal antibiotics. Here, our high-resolution Tn-seq analysis demonstrated that transposon mutants of *S.* Typhimurium with insertions in essential genes escaped immediate killing or growth inhibition under iron-restricted conditions for approximately one-third of all essential genes.

**Results:** We grouped essential genes into two categories, iron-dependent and iron-independent essential genes. The iron-dependency of the iron-dependent essential genes was further validated by the fact that the relative abundance of these essential gene mutants increased further with more severe iron restrictions. Our unexpected observation can be explained well by the recently proposed common killing mechanisms of bactericidal antibiotics via production of reactive oxygen species (ROS). In this model iron restriction would inhibit production of ROS, leading to reduced killing activity following blocking of an essential function. Interestingly, the targets of most antibiotics currently in use clinically, whether bacteriostatic or bactericidal, are iron-dependent essential genes.

**Conclusions:** Our result suggests that targeting iron-independent essential genes may be a better strategy for future antibiotic development, because blocking these genes would lead to immediate cell death regardless of iron concentration. On the contrary, blocking iron-dependent pathways under iron limited *in vivo* environment could lead to reduced killing action, which might increase drug-resistance by mutagenic action of sublethal concentrations of ROS. This work expands our knowledge on the role of iron to a broader range of essential pathways, and provides novel insights for development of more effective antibiotics.
