## Supplementary Materials for "Iron-dependent essential genes in *Salmonella* Typhimurium"

### Sheet: S9 Table
Additional file 9. Bias in read sequencing is in favor of LB (iron-replete) conditions.
	LB-III	Dip250-I	Dip250-II	Dip400
Total reads	29404560	16905129	16936127	15652549
Total insertions	118086	118035	114400	113328
umuC (STM14_2422)	1491858	1715347	24472	2232906
STM14_2428	1061042	1483718	23694	2000137
Sum of reads in 2 mutants	2552900	3199065	48166	4233043
% of reads consumed by 2 mutants	8.69	18.93	0.29	27.05
# of reads/insertion	227	116	147	100
