## Supplementary Materials for "Iron-dependent essential genes in *Salmonella* Typhimurium"

### Sheet: S8 Table
Additional file 8. Iron-dependent essential genes are essential genes in other bacteria.
Gene	Locus tag	(Keio) E. coli	Salmonella Typhimurium SL326	Bacillus subtilis	Mycoplasma mycoid JCVI-syn3.0	Mycobacterium tuberculosis H37Rv	(LB-III) Salmonella Typhimurium 14028S	(Dip400) Salmonella Typhimurium 14028S
dfp	STM14_4492	E	E			E	E	NE
dnaE	STM14_0273	E	E	E	E	E	E	NE
dnaX	STM14_0569	E	E	E			E	NE
fabH	STM14_1366	NE	E	E		NE	E	NE
ftsI	STM14_0148	E	E				E	NE
glmS	STM14_4656	E	E	E		E	E	NE
glyQ	STM14_4407	E	E	E			E	NE
glyS	STM14_4406	E	E	E		E	E	NE
gyrA	STM14_2804	E	E	E	E	E	E	E/NE
gyrB	STM14_4628	E	E	E	E	E	E	E/NE
ileS	STM14_0055	E	E	E		E	E	NE
infB	STM14_3969	E	E	E		E	E	NE
mrdB	STM14_0747	E	E				E	NE
mukB	STM14_1124	E	E				E	NE
murA	STM14_3994	E	E	E		E	E	NE
nrdA	STM14_2812	E	E		E		E	NE
parC	STM14_3846	E	E	E			E	NE
parE	STM14_3854	E	E	E		E	E	NE
pdxH	STM14_1746	NE	E			NE	E	NE
proS	STM14_0284	E	E	E		E	E	NE
pssA	STM14_3250	E	E			NE	E	NE
pyrG	STM14_3558	E	E	E	E	E	E	NE
rplB	STM14_4140	E	E	E	E	E	E	NE
rplC	STM14_4143	E	E	E		E	E	NE
rpoB	STM14_4990	E	E	E	E	E	E	NE
rpoC	STM14_4991	E	E	E	E	E	E	NE
rpsD	STM14_4119	E	E	E	E	E	E	NE
secY	STM14_4123	E		E	E	E	E	NE
thrS	STM14_1619	E	E		E	E	E	NE
valS	STM14_5371	E	E	E		E	E	NE
yfgM	STM14_3092	NE					E	NE
yfiO	STM14_3264	E					E	NE
yidC	STM14_4637	E	E				E	NE
