## Supplementary Materials for "Iron-dependent essential genes in *Salmonella* Typhimurium"

### Sheet: S7 Table
Additional file 7. Average sequencing read counts in essential genes of Salmonella Typhimurium in iron-replete (LB) and iron-restricted (Dip400) conditions identified by Tn-seq.
			Read counts / gene
#Orf	Name	Desc	LB-I	LB-II	LB-III	Dip400
STM14_0274	accA	acetyl-CoA carboxylase carboxyltransferase subunit alpha	0	0	0	4
STM14_4076	accB	acetyl-CoA carboxylase biotin carboxyl carrier protein subunit	2	0	0	0
STM14_4077	accC	acetyl-CoA carboxylase biotin carboxylase subunit	2	0	0	0
STM14_2914	accD	acetyl-CoA carboxylase subunit beta	1	1	0	0
STM14_0184	aceF	dihydrolipoamide acetyltransferase	14	0	15	16
STM14_0574	adk	adenylate kinase	0	0	0	0
STM14_3413	alaS	alanyl-tRNA synthetase	0	3	1	22
STM14_2322	argS	arginyl-tRNA synthetase	0	0	40	9
STM14_4260	asd	aspartate-semialdehyde dehydrogenase	0	0	0	0
STM14_1132	asnS	asparaginyl-tRNA synthetase	0	0	1	30
STM14_2312	aspS	aspartyl-tRNA synthetase	14	1	0	1
STM14_4665	atpF	F0F1 ATP synthase subunit B	15	0	0	18
STM14_4974	birA	biotin--protein ligase	2	0	10	29
STM14_3880	cca	multifunctional tRNA nucleotidyl transferase/2'3'-cyclic phosphodiesterase/2'nucleotidase/phosphatase	4	0	1	0
STM14_0264	cdsA	CDP-diglyceride synthase	0	0	0	0
STM14_0530	clpP	ATP-dependent Clp protease proteolytic subunit	0	0	0	3
STM14_0532	clpX	ATP-dependent protease ATP-binding subunit	0	0	1	4
STM14_1109	cmk	cytidylate kinase	76	27	21	10
STM14_4975	coaA	pantothenate kinase	13	17	0	43
STM14_4487	coaD	phosphopantetheine adenylyltransferase	4	4	0	15
STM14_0168	coaE	dephospho-CoA kinase	5	0	0	13
STM14_2072	cysB	transcriptional regulator CysB	40	3	9	9
STM14_0627	cysS	cysteinyl-tRNA synthetase	0	0	0	13
STM14_3052	dapA	dihydrodipicolinate synthase	0	0	0	0
STM14_0075	dapB	dihydrodipicolinate reductase	1	0	1	21
STM14_0253	dapD	2,3,4,5-tetrahydropyridine-2-carboxylate N-succinyltransferase	10	1	0	12
STM14_3046	dapE	succinyl-diaminopimelate desuccinylase	0	0	0	0
STM14_0156	ddl_2	D-alanine--D-alanine ligase	0	0	0	4
STM14_4492	dfp	bifunctional phosphopantothenoylcysteine decarboxylase/phosphopantothenate synthase	6	0	0	56
STM14_4632	dnaA	chromosomal replication initiation protein	17	0	0	5
STM14_5104	dnaB	replicative DNA helicase	1	0	0	3
STM14_5458	dnaC	DNA replication protein DnaC	0	0	0	0
STM14_0273	dnaE	DNA polymerase III subunit alpha	13	1	0	57
STM14_3887	dnaG	DNA primase	3	0	25	19
STM14_4631	dnaN	DNA polymerase III subunit beta	11	0	0	6
STM14_0309	dnaQ	DNA polymerase III subunit epsilon	4	1	0	0
STM14_5459	dnaT	primosomal protein I	0	0	0	0
STM14_0569	dnaX	DNA polymerase III subunits gamma and tau	0	0	0	24
STM14_4493	dut	deoxyuridine 5'-triphosphate nucleotidohydrolase	0	0	0	0
STM14_0261	dxr	1-deoxy-D-xylulose 5-phosphate reductoisomerase	4	3	0	11
STM14_0500	dxs	1-deoxy-D-xylulose-5-phosphate synthase	7	0	1	17
STM14_3089	engA	GTP-binding protein EngA	0	0	0	32
STM14_3557	eno	phosphopyruvate hydratase	0	0	1	23
STM14_3160	era	GTP-binding protein Era	0	1	0	10
STM14_1211	fabA	3-hydroxydecanoyl-(acyl carrier protein) dehydratase	0	0	0	1
STM14_2927	fabB	3-oxoacyl-(acyl carrier protein) synthase I	0	1	0	38
STM14_1367	fabD	acyl carrier protein S-malonyltransferase	0	0	0	9
STM14_1366	fabH	3-oxoacyl-(acyl carrier protein) synthase III	3	0	0	27
STM14_2053	fabI	enoyl-(acyl carrier protein) reductase	0	0	35	14
STM14_0269	fabZ	(3R)-hydroxymyristoyl-ACP dehydratase	3	0	0	1
STM14_3708	fba	fructose-bisphosphate aldolase	4	10	0	23
STM14_3281	ffh	signal recognition particle protein	2	0	0	6
STM14_4110	fmt	methionyl-tRNA formyltransferase	20	1	20	44
STM14_0106	folA	dihydrofolate reductase	0	1	0	0
STM14_2913	folC	bifunctional folylpolyglutamate synthase/ dihydrofolate synthase	4	0	0	1
STM14_0632	folD	bifunctional 5,10-methylene-tetrahydrofolate dehydrogenase/ 5,10-methylene-tetrahydrofolate cyclohydrolase	1	0	0	640
STM14_2703	folE	GTP cyclohydrolase I	4	0	10	44
STM14_3978	folP	dihydropteroate synthase	4	1	0	12
STM14_0260	frr	ribosome recycling factor	0	0	0	0
STM14_0158	ftsA	cell division protein FtsA	2	0	0	0
STM14_4298	ftsE	cell division protein FtsE	4	0	1	0
STM14_0148	ftsI	division specific transpeptidase	0	0	1	77
STM14_0147	ftsL	cell division protein FtsL	0	0	0	0
STM14_0157	ftsQ	cell division protein FtsQ	0	0	0	0
STM14_0153	ftsW	cell division protein FtsW	0	0	0	11
STM14_4297	ftsX	cell division protein FtsX	2	3	3	1
STM14_4299	ftsY	cell division protein FtsY	6	0	0	12
STM14_0159	ftsZ	cell division protein FtsZ	0	0	1	19
STM14_4150	fusA	elongation factor G	19	0	25	12
STM14_1565	gapA	glyceraldehyde-3-phosphate dehydrogenase	0	0	1	0
STM14_3885	gcp	O-sialoglycoprotein endopeptidase	7	0	20	9
STM14_3977	glmM	phosphoglucosamine mutase	2	15	0	0
STM14_4656	glmS	D-fructose-6-phosphate amidotransferase	1	40	0	37
STM14_4657	glmU	bifunctional N-acetylglucosamine-1-phosphate uridyltransferase/glucosamine-1-phosphate acetyltransferase	0	1	6	6
STM14_0546	glnK	nitrogen regulatory protein P-II 2	0	0	0	20
STM14_0799	glnS	glutaminyl-tRNA synthetase	14	0	1	0
STM14_2969	gltX	glutamyl-tRNA synthetase	1	4	0	0
STM14_4407	glyQ	glycyl-tRNA synthetase subunit alpha	14	7	0	37
STM14_4406	glyS	glycyl-tRNA synthetase subunit beta	15	7	0	92
STM14_2362	glyW	Gly tRNA	1	11	26	3
STM14_4505	gmk	guanylate kinase	9	0	1	9
STM14_5207	groEL	chaperonin GroEL	1	0	0	9
STM14_5206	groES	co-chaperonin GroES	0	0	50	17
STM14_2804	gyrA	DNA gyrase subunit A	36	1	0	31
STM14_4628	gyrB	DNA gyrase subunit B	10	0	0	43
STM14_2147	hemA	glutamyl-tRNA reductase	0	2	0	8
STM14_4737	hemC	porphobilinogen deaminase	0	0	44	0
STM14_4736	hemD	uroporphyrinogen-III synthase	0	0	6	6
STM14_5008	hemE	uroporphyrinogen decarboxylase	0	1	0	0
STM14_0576	hemH	ferrochelatase	0	4	0	71
STM14_3981	hflB	ATP-dependent metalloprotease	0	0	38	0
STM14_3093	hisS	histidyl-tRNA synthetase	0	0	0	0
STM14_0267	hlpA	periplasmic chaperone	0	4	0	16
STM14_2119	hnr	response regulator of RpoS	4	11	5	10
STM14_2116	hns	global DNA-binding transcriptional dual regulator H-NS	9	0	0	13
STM14_0754	holA	DNA polymerase III subunit delta	1	1	0	23
STM14_1374	holB	DNA polymerase III subunit delta'	0	0	0	0
STM14_1323	htrB	lipid A biosynthesis lauroyl acyltransferase	0	0	1	6
STM14_0055	ileS	isoleucyl-tRNA synthetase	1	1	0	31
STM14_0112	imp	organic solvent tolerance protein	13	2	2	20
STM14_3969	infB	translation initiation factor IF-2	19	0	0	21
STM14_1620	infC	translation initiation factor IF-3	7	0	0	0
STM14_2150	ipk	4-diphosphocytidyl-2-C-methyl-D-erythritol kinase	0	0	3	11
STM14_0501	ispA	geranyltranstransferase	11	0	0	0
STM14_3533	ispD	2-C-methyl-D-erythritol 4-phosphate cytidylyltransferase	0	6	1	0
STM14_3532	ispF	2-C-methyl-D-erythritol 2,4-cyclodiphosphate synthase	0	0	0	0
STM14_3094	ispG	4-hydroxy-3-methylbut-2-en-1-yl diphosphate synthase	0	0	1	0
STM14_0059	ispH	4-hydroxy-3-methylbut-2-enyl diphosphate reductase	1	0	0	0
STM14_2142	kdsA	2-dehydro-3-deoxyphosphooctonate aldolase	0	0	0	0
STM14_1117	kdsB	3-deoxy-manno-octulosonate cytidylyltransferase	0	0	6	16
STM14_4486	kdtA	3-deoxy-D-manno-octulosonic-acid transferase	13	1	38	89
STM14_0855	kgd	alpha-ketoglutarate decarboxylase	49	38	18	87
STM14_3162	lepB	lsignal peptidase I	3	34	0	2
STM14_3975	leuU	Leu tRNA	0	0	0	0
STM14_5094	lexA	LexA repressor	0	0	1	0
STM14_3618	lgt	prolipoprotein diacylglyceryl transferase	4	0	0	17
STM14_2982	ligA	NAD-dependent DNA ligase LigA	7	0	1	22
STM14_0737	lipA	lipoyl synthase	0	0	0	0
STM14_0775	lnt	apolipoprotein N-acyltransferase	0	17	1	44
STM14_1085	lolA	outer-membrane lipoprotein carrier protein	11	0	0	0
STM14_2149	lolB	outer membrane lipoprotein LolB	1	4	0	6
STM14_1393	lolD	lipoprotein transporter ATP-binding subunit	0	0	0	0
STM14_0185	lpdA	dihydrolipoamide dehydrogenase	13	0	2	17
STM14_0270	lpxA	UDP-N-acetylglucosamine acyltransferase	0	0	0	22
STM14_0271	lpxB	lipid-A-disaccharide synthase	3	0	0	1
STM14_0160	lpxC	UDP-3-O-[3-hydroxymyristoyl] N-acetylglucosamine deacetylase	6	0	0	0
STM14_0268	lpxD	UDP-3-O-[3-hydroxymyristoyl] glucosamine N-acyltransferase	0	0	0	10
STM14_0625	lpxH	UDP-2,3-diacylglucosamine hydrolase	0	1	6	0
STM14_1114	lpxK	tetraacyldisaccharide 4'-kinase	7	0	0	0
STM14_0056	lspA	lipoprotein signal peptidase	0	0	0	0
STM14_3672	lysS	lysyl-tRNA synthetase	0	17	5	1
STM14_0255	map	methionine aminopeptidase	0	0	0	0
STM14_2658	metG	methionyl-tRNA synthetase	8	1	6	7
STM14_3733	metK	S-adenosylmethionine synthetase	0	0	0	0
STM14_0146	mraW	S-adenosyl-methyltransferase MraW	2	0	0	9
STM14_0151	mraY	phospho-N-acetylmuramoyl-pentapeptide- transferase	0	1	23	2
STM14_0748	mrdA	penicillin-binding protein 2	40	34	0	23
STM14_0747	mrdB	cell wall shape-determining protein	2	3	0	36
STM14_4068	mreB	rod shape-determining protein	8	0	0	23
STM14_4067	mreC	cell wall structural complex MreBCD transmembrane component MreC	0	0	42	0
STM14_4066	mreD	rod shape-determining protein MreD	0	0	0	0
STM14_1113	msbA	lipid transporter ATP-binding/permease protein	0	1	0	0
STM14_2297	msbB	lipid A biosynthesis (KDO)2-(lauroyl)-lipid IVA acyltransferase	0	0	0	7
STM14_1124	mukB	cell division protein MukB	12	0	9	44
STM14_1123	mukE	condesin subunit E	6	1	0	16
STM14_1122	mukF	condesin subunit F	18	25	2	16
STM14_3994	murA	UDP-N-acetylglucosamine 1-carboxyvinyltransferase	4	0	5	5503
STM14_4973	murB	UDP-N-acetylenolpyruvoylglucosamine reductase	7	0	0	43
STM14_0155	murC	UDP-N-acetylmuramate--L-alanine ligase	1	0	5	5
STM14_0152	murD	UDP-N-acetylmuramoyl-L-alanyl-D-glutamate synthetase	0	1	0	11
STM14_0149	murE	UDP-N-acetylmuramoylalanyl-D-glutamate--2, 6-diaminopimelate ligase	0	0	0	1
STM14_0150	murF	UDP-N-acetylmuramoyl-tripeptide--D-alanyl-D- alanine ligase	1	1	2	2
STM14_0154	murG	N-acetylglucosaminyl transferase	5	0	0	6
STM14_4966	murI	glutamate racemase	0	0	0	28
STM14_1340	mviN	putative virulence protein	0	1	0	4
STM14_0753	nadD	nicotinic acid mononucleotide adenylyltransferase	9	0	1	2
STM14_1590	nadE	NAD synthetase	3	1	1	8
STM14_2812	nrdA	ribonucleotide-diphosphate reductase subunit alpha	19	0	0	105
STM14_2813	nrdB	ribonucleotide-diphosphate reductase subunit beta	2	0	0	14
STM14_3970	nusA	transcription elongation factor NusA	1	6	0	0
STM14_0495	nusB	transcription antitermination protein NusB	0	1	0	0
STM14_4985	nusG	transcription antitermination protein NusG	0	0	0	7
STM14_3846	parC	DNA topoisomerase IV subunit A	2	1	1	36
STM14_3854	parE	DNA topoisomerase IV subunit B	12	1	0	46
STM14_1746	pdxH	pyridoxamine 5'-phosphate oxidase	37	7	1	6
STM14_3158	pdxJ	pyridoxal phosphate biosynthetic protein PdxJ	0	12	0	0
STM14_0247	pfs	5'-methylthioadenosine/S-adenosylhomocysteine nucleosidase	0	0	0	0
STM14_2363	pgsA	phosphatidylglycerophosphate synthetase	0	0	2	0
STM14_1624	pheS	phenylalanyl-tRNA synthetase subunit alpha	5	0	0	16
STM14_1625	pheT	phenylalanyl-tRNA synthetase subunit beta	4	0	0	2
STM14_5092	plsB	glycerol-3-phosphate acyltransferase	9	1	0	0
STM14_3845	plsC	1-acyl-sn-glycerol-3-phosphate acyltransferase	0	2	1	34
STM14_3288	ppnK	inorganic polyphosphate/ATP-NAD kinase	0	0	13	6
STM14_2146	prfA	peptide chain release factor 1	2	0	0	0
STM14_3673	prfB	peptide chain release factor 2	0	0	0	0
STM14_4923	priA	primosome assembly protein PriA	28	0	12	35
STM14_5276	priB	primosomal replication protein N	41	46	1	0
STM14_0284	proS	prolyl-tRNA synthetase	5	0	0	26
STM14_2153	prsA	ribose-phosphate pyrophosphokinase	0	0	0	21
STM14_5229	psd	phosphatidylserine decarboxylase	0	0	0	1
STM14_3250	pssA	phosphatidylserine synthase	3	13	7	51
STM14_2156	pth	peptidyl-tRNA hydrolase	0	0	1	11
STM14_1410	purB	adenylosuccinate lyase	41	0	0	22
STM14_3558	pyrG	CTP synthetase	6	0	7	68
STM14_0259	pyrH	uridylate kinase	1	2	0	0
STM14_4710	rep	ATP-dependent DNA helicase Rep	23	0	11	28
STM14_3876	rfaE	bifunctional heptose 7-phosphate kinase/heptose 1-phosphate adenyltransferase	5	0	1	1
STM14_4715	rho	transcription termination factor Rho	0	0	0	5
STM14_3869	ribB	3,4-dihydroxy-2-butanone 4-phosphate synthase	0	0	0	18
STM14_0493	ribD	bifunctional diaminohydroxyphosphoribosylaminopyrimidine deaminase/5-amino-6-(5-phosphoribosylamino)uracil reductase	1	0	1	4
STM14_0054	ribF	bifunctional riboflavin kinase/FMN adenylyltransferase	0	3	7	6
STM14_0494	ribH	riboflavin synthase subunit beta	0	0	0	0
STM14_3278	rimM	16S rRNA-processing protein	0	0	0	14
STM14_0755	rlpB	LPS-assembly lipoprotein RplB	4	3	0	6
STM14_3161	rnc	ribonuclease III	12	0	0	0
STM14_0272	rnhB	ribonuclease HII	0	0	14	0
STM14_4635	rnpA	ribonuclease P	0	0	0	0
STM14_3701	rpiA	ribose-5-phosphate isomerase A	2	0	18	0
STM14_4140	rplB	50S ribosomal protein L2	1	0	0	52
STM14_4143	rplC	50S ribosomal protein L3	8	0	1	14
STM14_4142	rplD	50S ribosomal protein L4	0	0	8	0
STM14_4131	rplE	50S ribosomal protein L5	1	0	0	0
STM14_4128	rplF	50S ribosomal protein L6	9	0	0	0
STM14_4988	rplJ	50S ribosomal protein L10	0	0	1	43
STM14_4986	rplK	50S ribosomal protein L11	8	0	0	24
STM14_4989	rplL	50S ribosomal protein L7/L12	0	0	0	0
STM14_4037	rplM	50S ribosomal protein L13	0	0	0	24
STM14_4133	rplN	50S ribosomal protein L14	0	0	1	0
STM14_4124	rplO	50S ribosomal protein L15	0	0	0	3
STM14_4136	rplP	50S ribosomal protein L16	2	0	33	31
STM14_4117	rplQ	50S ribosomal protein L17	0	0	0	0
STM14_4127	rplR	50S ribosomal protein L18	17	0	1	29
STM14_3276	rplS	50S ribosomal protein L19	0	0	0	4
STM14_1622	rplT	50S ribosomal protein L20	3	0	0	0
STM14_3991	rplU	50S ribosomal protein L21	0	0	0	0
STM14_4138	rplV	50S ribosomal protein L22	0	0	0	9
STM14_4141	rplW	50S ribosomal protein L23	0	0	1	0
STM14_4132	rplX	50S ribosomal protein L24	0	0	0	0
STM14_3990	rpmA	50S ribosomal protein L27	2	0	0	0
STM14_4135	rpmC	50S ribosomal protein L29	0	1	0	7
STM14_4125	rpmD	50S ribosomal protein L30	0	0	0	0
STM14_4634	rpmH	50S ribosomal protein L34	0	0	0	1
STM14_1621	rpmI	50S ribosomal protein L35	0	0	0	0
STM14_4122	rpmJ_2	50S ribosomal protein L36	20	1	0	0
STM14_4118	rpoA	DNA-directed RNA polymerase subunit alpha	1	0	0	0
STM14_4990	rpoB	DNA-directed RNA polymerase subunit beta	16	4	0	144
STM14_4991	rpoC	DNA-directed RNA polymerase subunit beta'	57	0	1	55
STM14_3888	rpoD	RNA polymerase sigma factor RpoD	5	0	0	9
STM14_4295	rpoH	RNA polymerase factor sigma-32	1	0	1	2
STM14_1110	rpsA	30S ribosomal protein S1	29	30	0	60
STM14_0257	rpsB	30S ribosomal protein S2	6	0	0	2
STM14_4137	rpsC	30S ribosomal protein S3	0	0	0	11
STM14_4119	rpsD	30S ribosomal protein S4	9	0	0	49
STM14_4126	rpsE	30S ribosomal protein S5	0	0	0	0
STM14_5275	rpsF	30S ribosomal protein S6	3	0	0	0
STM14_4151	rpsG	30S ribosomal protein S7	0	0	0	18
STM14_4129	rpsH	30S ribosomal protein S8	5	1	0	3
STM14_4036	rpsI	30S ribosomal protein S9	0	0	16	0
STM14_4144	rpsJ	30S ribosomal protein S10	0	0	0	0
STM14_4120	rpsK	30S ribosomal protein S11	1	0	0	14
STM14_4152	rpsL	30S ribosomal protein S12	6	0	1	45
STM14_4121	rpsM	30S ribosomal protein S13	0	0	0	2
STM14_4130	rpsN	30S ribosomal subunit protein S14	0	0	0	6
STM14_3279	rpsP	30S ribosomal protein S16	18	0	5	0
STM14_4134	rpsQ	30S ribosomal protein S17	0	0	0	0
STM14_4139	rpsS	30S ribosomal protein S19	18	0	0	0
STM14_3982	rrmJ	23S rRNA methyltransferase J	0	9	0	1
STM14_0162	secA	preprotein translocase subunit SecA	2	0	1	3
STM14_0482	secD	preprotein translocase subunit SecD	1	0	0	0
STM14_4984	secE	preprotein translocase subunit SecE	0	0	0	0
STM14_0483	secF	preprotein translocase subunit SecF	0	0	0	4
STM14_4123	secY	preprotein translocase subunit SecY	14	0	1	7
STM14_1088	serS	seryl-tRNA synthetase	2	0	0	0
STM14_0186	STM14_0186	hypothetical protein	0	0	0	0
STM14_0256	STM14_0256	30S ribosomal protein S2	0	0	0	0
STM14_0262	STM14_0262	hypothetical protein	3	0	0	9
STM14_0310	STM14_0310	hypothetical protein	0	0	0	0
STM14_0531	STM14_0531	hypothetical protein	0	0	1	9
STM14_0573	STM14_0573	hypothetical protein	0	0	0	0
STM14_0738	STM14_0738	hypothetical protein	0	0	50	14
STM14_1053	STM14_1053	hypothetical protein	0	0	0	0
STM14_1087	STM14_1087	hypothetical protein	0	0	0	0
STM14_1131	STM14_1131	hypothetical protein	0	0	0	0
STM14_1623	STM14_1623	hypothetical protein	0	0	0	9
STM14_2065	STM14_2065	hypothetical protein	0	10	0	0
STM14_2117	STM14_2117	hypothetical protein	0	0	0	12
STM14_2148	STM14_2148	hypothetical protein	0	0	0	0
STM14_2151	STM14_2151	hypothetical protein	0	0	0	0
STM14_2152	STM14_2152	hypothetical protein	0	0	0	0
STM14_2321	STM14_2321	hypothetical protein	0	1	0	0
STM14_3090	STM14_3090	hypothetical protein	0	0	0	0
STM14_3119	STM14_3119	hypothetical protein	13	0	0	0
STM14_3122	STM14_3122	hypothetical protein	0	0	0	1
STM14_3123	STM14_3123	hypothetical protein	0	0	0	1
STM14_3414	STM14_3414	hypothetical protein	0	0	0	0
STM14_3415	STM14_3415	hypothetical protein	0	0	0	0
STM14_3619	STM14_3619	hypothetical protein	0	0	7	31
STM14_3691	STM14_3691	hypothetical protein	0	0	0	0
STM14_3884	STM14_3884	hypothetical protein	0	1	0	7
STM14_4075	STM14_4075	hypothetical protein	0	0	0	0
STM14_4983	STM14_4983	hypothetical protein	0	0	0	0
STM14_0856	sucB	dihydrolipoamide acetyltransferase	2	13	0	7
STM14_3124	suhB	inositol monophosphatase	0	0	0	2
STM14_1373	tdk_1	thymidylate kinase	0	0	0	8
STM14_1619	thrS	threonyl-tRNA synthetase	34	37	4	76
STM14_3617	thyA	thymidylate synthase	3	0	0	0
STM14_3277	trmD	tRNA (guanine-N(1)-)-methyltransferase	1	1	0	40
STM14_1412	trmU	tRNA (5-methylaminomethyl-2-thiouridylate)-methyltransferase	57	1	0	6
STM14_0258	tsf	elongation factor Ts	0	0	0	16
STM14_1747	tyrS	tyrosyl-tRNA synthetase	0	0	0	0
STM14_5091	ubiA	4-hydroxybenzoate octaprenyltransferase	4	1	0	27
STM14_4778	ubiB	putative ubiquinone biosynthesis protein UbiB	0	1	0	11
STM14_4776	ubiE	ubiquinone/menaquinone biosynthesis methyltransferase	0	0	0	0
STM14_2810	ubiG	3-demethylubiquinone-9 3-methyltransferase	18	0	29	3
STM14_3694	ubiH	2-octaprenyl-6-methoxyphenyl hydroxylase	4	0	0	1
STM14_0263	uppS	undecaprenyl pyrophosphate synthase	1	4	0	2
STM14_5371	valS	valyl-tRNA synthetase	3	1	3	56
STM14_4726	wecF	putative entero common antigen polymerase	6	8	0	11
STM14_0145	yabB	cell division protein MraZ	0	0	0	15
STM14_0203	yadF	carbonic anhydrase	0	0	0	33
STM14_0244	yadR	iron-sulfur cluster insertion protein ErpA	0	1	0	0
STM14_0265	yaeL	zinc metallopeptidase	1	0	0	0
STM14_0266	yaeT	outer membrane protein assembly factor YaeT	0	0	1	9
STM14_0481	yajC	preprotein translocase subunit YajC	0	0	0	0
STM14_0749	ybeA	SPOUT methyltransferase superfamily protein	1	0	20	14
STM14_0750	ybeB	hypothetical protein	0	0	0	0
STM14_0776	ybeX	putative transport protein	4	0	0	16
STM14_0778	ybeY	putative metalloprotease	70	14	23	10
STM14_0866	ybgC	acyl-CoA thioester hydrolase YbgC	0	0	26	2
STM14_1116	ycaR	hypothetical protein	0	0	0	0
STM14_1392	ycfU	outer membrane-specific lipoprotein transporter subunit LolC	0	0	0	14
STM14_1394	ycfW	outer membrane-specific lipoprotein transporter subunit LolE	1	0	0	4
STM14_2066	yciM	hypothetical protein	0	0	1	0
STM14_2067	yciS	putative inner membrane protein	46	9	0	10
STM14_2202	yeaZ	putative molecular chaperone	0	0	0	0
STM14_3092	yfgM	putative inner membrane protein	1	0	2	36
STM14_3264	yfiO	outer membrane protein assembly complex subunit YfiO	7	0	3	66
STM14_3681	ygfZ	putative global regulator	14	2	24	10
STM14_3971	yhbC	hypothetical protein	0	0	0	0
STM14_4007	yhbG	putative ABC transporter ATP-binding protein YhbG	0	0	0	0
STM14_4006	yhbN	hypothetical protein	0	0	0	41
STM14_4637	yidC	putative inner membrane protein translocase component YidC	25	0	1	53
STM14_4785	yigC	3-octaprenyl-4-hydroxybenzoate decarboxylase	8	0	0	9
STM14_4812	yihA	GTPase EngB	10	0	0	0
STM14_5238	yjeE	putative ATPase	0	0	0	0
STM14_5230	yjeQ	ribosome-associated GTPase	0	0	8	5
STM14_5375	yjgP	putative permease	8	23	1	12
STM14_5376	yjgQ	putative permease	1	0	1	23
STM14_2961	ypeC	putative periplasmic protein	0	0	0	19
STM14_3732	yqgD	putative inner membrane protein	61	55	12	16
STM14_3741	yqgF	Holliday junction resolvase-like protein	0	0	1	0
STM14_3995	yrbA	putative transcriptional regulator	1	0	0	4
STM14_4004	yrbI	3-deoxy-D-manno-octulosonate 8-phosphate phosphatase	0	0	4	0
STM14_4005	yrbK	hypothetical protein	0	0	0	18
STM14_4208	yrfF	putative inner membrane protein	5	0	0	1
STM14_2983	zipA	cell division protein ZipA	4	0	1	5
average read counts/gene			5.1	2.1	2.96	30.59
