## Supplementary Materials for "Iron-dependent essential genes in *Salmonella* Typhimurium"

### Sheet: S6 Table
Additional file 6. Full list of Salmonella Typhimurium essential genes in iron-restricted conditions identified by Tn-seq (Fe-dependent essential genes). Iron chelator 250 and 400 μM 2,2`-Dipyridyl were used.
			LB-III			Dip400
#Orf	Name	Desc	unique_insertion_counts: LB-III	all_reads_counts: LB-III	Essentiality indices:LB-III (Counting Unique Insertions)	unique_insertion_counts: Dip400	all_reads_counts: Dip400	Essentiality indices:Dip400(Counting Unique Insertions)
STM14_4665	atpF	F0F1 ATP synthase subunit B	0	0	1	3	18	3
STM14_4974	birA	biotin--protein ligase	2	10	2	3	29	3
STM14_1109	cmk	cytidylate kinase	1	21	1	3	10	3
STM14_4975	coaA	pantothenate kinase	0	0	0	5	43	5
STM14_0075	dapB	dihydrodipicolinate reductase	1	1	1	3	21	3
STM14_4492	dfp	bifunctional phosphopantothenoylcysteine decarboxylase/phosphopantothenate synthase	0	0	0	6	56	4
STM14_0273	dnaE	DNA polymerase III subunit alpha	0	0	0	8	57	3
STM14_0569	dnaX	DNA polymerase III subunits gamma and tau	0	0	0	5	24	3
STM14_3557	eno	phosphopyruvate hydratase	1	1	1	1	23	1
STM14_1211	fabA	3-hydroxydecanoyl-(acyl carrier protein) dehydratase	0	0	0	1	1	1
STM14_1366	fabH	3-oxoacyl-(acyl carrier protein) synthase III	0	0	0	5	27	5
STM14_2053	fabI	enoyl-(acyl carrier protein) reductase	1	35	1	4	14	3
STM14_2703	folE	GTP cyclohydrolase I	1	10	1	1	44	1
STM14_3978	folP	dihydropteroate synthase	0	0	0	3	12	5
STM14_0148	ftsI	division specific transpeptidase	1	1	1	5	77	3
STM14_0159	ftsZ	cell division protein FtsZ	1	1	1	3	19	3
STM14_4150	fusA	elongation factor G	1	25	1	2	12	2
STM14_1565	gapA	glyceraldehyde-3-phosphate dehydrogenase	1	1	1	0	0	0
STM14_4656	glmS	D-fructose-6-phosphate amidotransferase	0	0	0	4	37	3
STM14_0546	glnK	nitrogen regulatory protein P-II 2	0	0	0	1	20	1
STM14_2969	gltX	glutamyl-tRNA synthetase	0	0	0	0	0	0
STM14_4407	glyQ	glycyl-tRNA synthetase subunit alpha	0	0	0	3	37	3
STM14_4406	glyS	glycyl-tRNA synthetase subunit beta	0	0	0	7	92	4
STM14_5206	groES	co-chaperonin GroES	1	50	2	2	17	2
STM14_2116	hns	global DNA-binding transcriptional dual regulator H-NS	0	0	0	2	13	2
STM14_0754	holA	DNA polymerase III subunit delta	0	0	0	2	23	2
STM14_1323	htrB	lipid A biosynthesis lauroyl acyltransferase	1	1	1	2	6	2
STM14_3969	infB	translation initiation factor IF-2	0	0	0	5	21	5
STM14_1620	infC	translation initiation factor IF-3	0	0	0	0	0	1
STM14_1117	kdsB	3-deoxy-manno-octulosonate cytidylyltransferase	1	6	1	2	16	2
STM14_4486	kdtA	3-deoxy-D-manno-octulosonic-acid transferase	1	38	1	7	89	6
STM14_0855	kgd	alpha-ketoglutarate decarboxylase	4	18	2	5	87	3
STM14_3672	lysS	lysyl-tRNA synthetase	2	5	2	1	1	1
STM14_0747	mrdB	cell wall shape-determining protein	0	0	0	5	36	4
STM14_1124	mukB	cell division protein MukB	3	9	2	5	44	2
STM14_3994	murA	UDP-N-acetylglucosamine 1-carboxyvinyltransferase	1	5	1	4	5503	4
STM14_4973	murB	UDP-N-acetylenolpyruvoylglucosamine reductase	0	0	0	2	43	2
STM14_0152	murD	UDP-N-acetylmuramoyl-L-alanyl-D-glutamate synthetase	0	0	0	2	11	2
STM14_0753	nadD	nicotinic acid mononucleotide adenylyltransferase	1	1	1	2	2	2
STM14_2812	nrdA	ribonucleotide-diphosphate reductase subunit alpha	0	0	0	6	105	4
STM14_2813	nrdB	ribonucleotide-diphosphate reductase subunit beta	0	0	0	3	14	3
STM14_4985	nusG	transcription antitermination protein NusG	0	0	0	1	7	2
STM14_3846	parC	DNA topoisomerase IV subunit A	1	1	1	4	36	3
STM14_3854	parE	DNA topoisomerase IV subunit B	0	0	0	4	46	3
STM14_1746	pdxH	pyridoxamine 5'-phosphate oxidase	1	1	1	4	6	4
STM14_1624	pheS	phenylalanyl-tRNA synthetase subunit alpha	0	0	0	3	16	3
STM14_3845	plsC	1-acyl-sn-glycerol-3-phosphate acyltransferase	1	1	1	2	34	2
STM14_3288	ppnK	inorganic polyphosphate/ATP-NAD kinase	1	13	1	2	6	2
STM14_0284	proS	prolyl-tRNA synthetase	0	0	0	5	26	3
STM14_5229	psd	phosphatidylserine decarboxylase	0	0	0	1	1	1
STM14_3250	pssA	phosphatidylserine synthase	1	7	1	5	51	3
STM14_1410	purB	adenylosuccinate lyase	0	0	0	2	22	2
STM14_3558	pyrG	CTP synthetase	1	7	1	4	68	3
STM14_4710	rep	ATP-dependent DNA helicase Rep	2	11	2	3	28	3
STM14_3869	ribB	3,4-dihydroxy-2-butanone 4-phosphate synthase	0	0	0	3	18	3
STM14_0054	ribF	bifunctional riboflavin kinase/FMN adenylyltransferase	1	7	1	1	6	1
STM14_3278	rimM	16S rRNA-processing protein	0	0	0	1	14	1
STM14_0755	rlpB	LPS-assembly lipoprotein RplB	0	0	0	2	6	2
STM14_3161	rnc	ribonuclease III	0	0	0	0	0	0
STM14_4635	rnpA	ribonuclease P	0	0	0	0	0	1
STM14_4140	rplB	50S ribosomal protein L2	0	0	0	6	52	5
STM14_4143	rplC	50S ribosomal protein L3	1	1	1	4	14	4
STM14_4986	rplK	50S ribosomal protein L11	0	0	0	2	24	2
STM14_4133	rplN	50S ribosomal protein L14	1	1	1	0	0	0
STM14_4136	rplP	50S ribosomal protein L16	1	33	1	2	31	3
STM14_4127	rplR	50S ribosomal protein L18	1	1	1	2	29	2
STM14_1622	rplT	50S ribosomal protein L20	0	0	0	0	0	0
STM14_4135	rpmC	50S ribosomal protein L29	0	0	0	1	7	1
STM14_4634	rpmH	50S ribosomal protein L34	0	0	0	1	1	1
STM14_4990	rpoB	DNA-directed RNA polymerase subunit beta	0	0	0	13	144	5
STM14_4991	rpoC	DNA-directed RNA polymerase subunit beta'	1	1	1	10	55	3
STM14_0257	rpsB	30S ribosomal protein S2	0	0	0	1	2	1
STM14_4137	rpsC	30S ribosomal protein S3	0	0	0	3	11	3
STM14_4119	rpsD	30S ribosomal protein S4	0	0	0	3	49	3
STM14_4151	rpsG	30S ribosomal protein S7	0	0	0	2	18	2
STM14_4129	rpsH	30S ribosomal protein S8	0	0	0	1	3	1
STM14_4152	rpsL	30S ribosomal protein S12	1	1	1	3	45	5
STM14_4134	rpsQ	30S ribosomal protein S17	0	0	0	0	0	1
STM14_3982	rrmJ	23S rRNA methyltransferase J	0	0	0	1	1	1
STM14_4123	secY	preprotein translocase subunit SecY	1	1	1	5	7	5
STM14_0186	STM14_0186	hypothetical protein	0	0	0	0	0	1
STM14_0256	STM14_0256	30S ribosomal protein S2	0	0	0	0	0	0
STM14_0262	STM14_0262	hypothetical protein	0	0	0	2	9	3
STM14_0310	STM14_0310	hypothetical protein	0	0	0	0	0	1
STM14_0531	STM14_0531	hypothetical protein	1	1	1	1	9	1
STM14_0573	STM14_0573	hypothetical protein	0	0	0	0	0	0
STM14_0738	STM14_0738	hypothetical protein	1	50	1	2	14	2
STM14_1053	STM14_1053	hypothetical protein	0	0	0	0	0	3
STM14_1623	STM14_1623	hypothetical protein	0	0	0	1	9	2
STM14_2117	STM14_2117	hypothetical protein	0	0	0	1	12	3
STM14_3122	STM14_3122	hypothetical protein	0	0	0	1	1	3
STM14_3123	STM14_3123	hypothetical protein	0	0	0	1	1	3
STM14_3414	STM14_3414	hypothetical protein	0	0	0	0	0	1
STM14_3415	STM14_3415	hypothetical protein	0	0	0	0	0	1
STM14_3619	STM14_3619	hypothetical protein	1	7	2	2	31	4
STM14_3884	STM14_3884	hypothetical protein	0	0	0	1	7	1
STM14_1373	tdk_1	thymidylate kinase	0	0	0	2	8	2
STM14_1619	thrS	threonyl-tRNA synthetase	2	4	2	10	76	6
STM14_3277	trmD	tRNA (guanine-N(1)-)-methyltransferase	0	0	0	3	40	3
STM14_1412	trmU	tRNA (5-methylaminomethyl-2-thiouridylate)-methyltransferase	0	0	0	3	6	2
STM14_2810	ubiG	3-demethylubiquinone-9 3-methyltransferase	2	29	2	2	3	2
STM14_0263	uppS	undecaprenyl pyrophosphate synthase	0	0	0	1	2	1
STM14_5371	valS	valyl-tRNA synthetase	2	3	1	7	56	3
STM14_0145	yabB	cell division protein MraZ	0	0	0	2	15	2
STM14_0203	yadF	carbonic anhydrase	0	0	0	2	33	2
STM14_0749	ybeA	SPOUT methyltransferase superfamily protein	1	20	1	1	14	1
STM14_0778	ybeY	putative metalloprotease	1	23	1	1	10	2
STM14_0866	ybgC	acyl-CoA thioester hydrolase YbgC	1	26	1	1	2	1
STM14_1116	ycaR	hypothetical protein	0	0	0	0	0	1
STM14_3092	yfgM	putative inner membrane protein	1	2	1	5	36	5
STM14_3264	yfiO	outer membrane protein assembly complex subunit YfiO	1	3	1	6	66	6
STM14_3681	ygfZ	putative global regulator	1	24	1	2	10	2
STM14_4006	yhbN	hypothetical protein	0	0	0	3	41	3
STM14_4637	yidC	putative inner membrane protein translocase component YidC	1	1	1	4	53	3
STM14_5238	yjeE	putative ATPase	0	0	1	0	0	2
STM14_5375	yjgP	putative permease	1	1	1	2	12	2
STM14_5376	yjgQ	putative permease	1	1	1	3	23	2
STM14_2961	ypeC	putative periplasmic protein	0	0	2	1	19	4
STM14_3741	yqgF	Holliday junction resolvase-like protein	1	1	1	0	0	1
STM14_3995	yrbA	putative transcriptional regulator	0	0	1	2	4	2
STM14_4004	yrbI	3-deoxy-D-manno-octulosonate 8-phosphate phosphatase	1	4	1	0	0	0
