## Supplementary Materials for "Iron-dependent essential genes in *Salmonella* Typhimurium"

### Sheet: S5 Table
Additional file 5. Full list of Salmonella Typhimurium essential genes in iron-restricted conditions identified by Tn-seq (Fe-independent essential genes). Iron chelator 250 and 400 μM 2,2`-Dipyridyl were used.
		TRANSIT						Tn-seq Explorer
		Dip250-I		Dip250-II		Dip400		Dip250-I			Dip250-II			Dip400
locus_tag	gene_symbol	k	call	k	call	k	call	unique_insertion_counts: Dip250--I	all_reads_counts: Dip250--I	Essentiality indices:Dip250--I(Counting Unique Insertions)	unique_insertion_counts: Dip250-II	all_reads_counts: Dip250-II	Essentiality indices:Dip250-II(Counting Unique Insertions)	unique_insertion_counts: Dip400	all_reads_counts: Dip400	Essentiality indices:Dip400(Counting Unique Insertions)
STM14_0274	accA	0	Essential	1	Essential	2	Essential	0	0	0	1	2	1	2	4	2
STM14_4076	accB	0	Essential	1	Essential	0	Essential	0	0	0	1	14	1	0	0	0
STM14_4077	accC	2	Essential	1	Essential	0	Essential	2	2	2	1	4	1	0	0	0
STM14_2914	accD	0	Essential	1	Essential	0	Essential	0	0	0	1	2	1	0	0	0
STM14_0184	aceF	2	Essential	3	Essential	2	Essential	2	13	2	3	15	3	2	16	2
STM14_0574	adk	1	Non-essential	0	Essential	0	Essential	1	13	1	0	0	0	0	0	0
STM14_3413	alaS	3	Essential	3	Essential	0	Essential	3	72	3	4	90	2	1	22	1
STM14_2322	argS	1	Essential	1	Essential	1	Essential	1	1	1	1	7	1	1	9	1
STM14_4260	asd	1	Essential	0	Essential	0	Essential	1	2	1	0	0	0	0	0	0
STM14_1132	asnS	3	Essential	2	Essential	2	Essential	2	34	1	2	39	1	3	30	2
STM14_2312	aspS	1	Essential	1	Essential	0	Essential	1	5	1	2	12	2	1	1	1
STM14_3880	cca	2	Essential	1	Essential	0	Essential	2	17	2	1	1	1	0	0	0
STM14_0264	cdsA	2	Essential	1	Essential	0	Essential	2	14	2	1	38	1	0	0	0
STM14_0530	clpP	0	Essential	0	Essential	1	Essential	0	0	0	0	0	0	1	3	1
STM14_0532	clpX	0	Essential	0	Essential	1	Essential	0	0	0	0	0	0	1	4	1
STM14_4487	coaD	1	Non-essential	0	Essential	1	Essential	1	9	1	0	0	0	1	15	1
STM14_0168	coaE	2	Non-essential	0	Essential	0	Essential	2	30	2	0	0	0	1	13	1
STM14_2072	cysB	2	Essential	0	Essential	0	Essential	1	15	1	2	79	2	1	9	1
STM14_0627	cysS	2	Essential	2	Essential	3	Essential	2	2	1	2	22	1	2	13	1
STM14_3052	dapA	1	Essential	1	Essential	0	Essential	1	1	1	1	13	1	0	0	0
STM14_0253	dapD	0	Essential	2	Non-essential	2	Essential	0	0	0	2	26	2	2	12	2
STM14_3046	dapE	0	Essential	0	Essential	0	Essential	0	0	0	0	0	0	0	0	0
STM14_0156	ddl_2	0	Essential	1	Essential	1	Essential	0	0	0	1	1	2	1	4	1
STM14_4632	dnaA	1	Essential	2	Essential	1	Essential	1	3	1	2	28	2	1	5	1
STM14_5104	dnaB	3	Essential	2	Essential	1	Essential	2	5	2	2	28	2	1	3	1
STM14_5458	dnaC	1	Essential	0	Essential	0	Essential	1	10	1	0	0	0	0	0	0
STM14_3887	dnaG	2	Essential	5	Essential	2	Essential	2	25	2	5	44	2	2	19	1
STM14_4631	dnaN	1	Essential	0	Essential	2	Essential	1	5	1	0	0	0	1	6	1
STM14_0309	dnaQ	0	Essential	0	Essential	0	Essential	0	0	0	0	0	0	0	0	0
STM14_5459	dnaT	1	Essential	2	Essential	0	Essential	1	1	1	2	33	2	0	0	0
STM14_4493	dut	0	Essential	2	Essential	0	Essential	0	0	0	1	28	1	0	0	0
STM14_0261	dxr	0	Essential	1	Essential	2	Essential	0	0	0	1	1	1	2	11	2
STM14_0500	dxs	5	Essential	2	Essential	2	Essential	5	66	3	3	58	2	2	17	1
STM14_3089	engA	0	Essential	0	Essential	2	Essential	0	0	0	1	1	1	2	32	2
STM14_3160	era	0	Essential	1	Essential	1	Essential	0	0	0	2	31	2	1	10	1
STM14_2927	fabB	2	Essential	2	Essential	3	Essential	1	6	1	2	33	2	2	38	2
STM14_1367	fabD	0	Essential	2	Essential	1	Essential	0	0	0	2	11	2	1	9	1
STM14_0269	fabZ	1	Essential	0	Essential	1	Essential	1	2	1	0	0	1	1	1	1
STM14_3708	fba	1	Essential	1	Essential	2	Essential	1	11	1	0	0	0	2	23	2
STM14_3281	ffh	1	Essential	1	Essential	1	Essential	1	2	1	1	46	1	1	6	1
STM14_4110	fmt	0	Essential	2	Essential	2	Essential	0	0	0	2	31	2	2	44	2
STM14_0106	folA	0	Essential	0	Essential	0	Essential	0	0	0	0	0	0	0	0	0
STM14_2913	folC	1	Essential	0	Essential	1	Essential	1	2	1	0	0	0	1	1	1
STM14_0632	folD	1	Essential	1	Essential	3	Essential	1	1	1	1	1	1	1	640	1
STM14_0260	frr	2	Non-essential	1	Essential	0	Essential	2	27	2	1	2	1	0	0	0
STM14_0158	ftsA	0	Essential	2	Essential	0	Essential	0	0	0	2	25	2	0	0	0
STM14_4298	ftsE	1	Essential	1	Essential	0	Essential	1	2	1	1	1	1	0	0	0
STM14_0147	ftsL	0	Essential	1	Essential	0	Essential	0	0	0	1	8	1	0	0	0
STM14_0157	ftsQ	0	Essential	1	Essential	0	Essential	0	0	0	1	1	1	0	0	0
STM14_0153	ftsW	1	Essential	3	Essential	2	Essential	1	21	2	3	98	2	2	11	2
STM14_4297	ftsX	1	Essential	0	Essential	1	Essential	1	24	1	0	0	0	1	1	1
STM14_4299	ftsY	0	Essential	2	Essential	1	Essential	0	0	0	2	14	2	1	12	1
STM14_3885	gcp	1	Essential	1	Essential	2	Essential	1	24	1	1	1	1	2	9	1
STM14_3977	glmM	0	Essential	1	Essential	0	Essential	0	0	0	1	11	1	0	0	0
STM14_4657	glmU	2	Essential	1	Essential	2	Essential	2	15	2	0	0	0	2	6	1
STM14_0799	glnS	3	Essential	0	Essential	0	Essential	3	10	2	0	0	0	0	0	0
STM14_2362	glyW	1	Non-essential	0	Essential	1	Essential	1	1	2	0	0	0	1	3	1
STM14_4505	gmk	2	Essential	1	Essential	1	Essential	1	15	1	1	7	1	1	9	1
STM14_5207	groEL	1	Essential	1	Essential	1	Essential	1	17	1	1	1	1	1	9	1
STM14_2804	gyrA	1	Essential	1	Essential	4	Essential	2	13	1	2	3	1	3	31	2
STM14_4628	gyrB	3	Essential	0	Essential	4	Essential	3	75	3	0	0	0	3	43	2
STM14_2147	hemA	1	Essential	0	Essential	2	Essential	1	2	1	0	0	0	2	8	2
STM14_4737	hemC	3	Non-essential	0	Essential	0	Essential	3	40	2	0	0	0	0	0	0
STM14_4736	hemD	1	Non-essential	0	Essential	3	Essential	1	3	1	0	0	0	1	6	1
STM14_5008	hemE	2	Essential	0	Essential	0	Essential	2	6	1	0	0	0	0	0	0
STM14_0576	hemH	1	Essential	0	Essential	2	Essential	1	2	1	0	0	0	2	71	2
STM14_3981	hflB	2	Essential	0	Essential	0	Essential	1	6	1	0	0	0	0	0	0
STM14_3093	hisS	1	Essential	1	Essential	0	Essential	1	1	1	1	3	1	0	0	0
STM14_0267	hlpA	0	Essential	1	Essential	2	Essential	0	0	0	1	1	1	2	16	2
STM14_2119	hnr	0	Essential	2	Essential	3	Essential	0	0	0	1	2	1	2	10	2
STM14_1374	holB	0	Essential	1	Essential	0	Essential	0	0	0	1	19	1	0	0	0
STM14_0055	ileS	1	Essential	1	Essential	4	Essential	1	1	1	1	1	1	4	31	2
STM14_0112	imp	1	Essential	0	Essential	3	Essential	1	11	1	0	0	0	3	20	2
STM14_2150	ipk	1	Essential	0	Essential	1	Essential	1	1	1	0	0	0	1	11	1
STM14_0501	ispA	4	Essential	0	Essential	0	Essential	4	67	3	0	0	0	0	0	0
STM14_3533	ispD	0	Essential	1	Essential	0	Essential	0	0	0	1	36	1	0	0	0
STM14_3532	ispF	1	Non-essential	1	Essential	0	Essential	1	1	2	1	62	1	0	0	1
STM14_3094	ispG	1	Essential	1	Essential	0	Essential	1	1	1	2	3	1	0	0	0
STM14_0059	ispH	0	Essential	3	Non-essential	0	Essential	0	0	0	3	15	2	0	0	0
STM14_2142	kdsA	0	Essential	0	Essential	0	Essential	0	0	0	0	0	0	0	0	0
STM14_3162	lepB	0	Essential	2	Essential	2	Essential	0	0	0	1	21	1	1	2	1
STM14_3975	leuU	1	Non-essential	0	Essential	0	Essential	1	15	2	0	0	0	0	0	0
STM14_5094	lexA	0	Essential	0	Essential	0	Essential	0	0	0	0	0	0	0	0	0
STM14_3618	lgt	0	Essential	0	Essential	0	Essential	0	0	0	0	0	0	1	17	1
STM14_2982	ligA	0	Essential	3	Essential	1	Essential	0	0	0	3	51	1	1	22	1
STM14_0737	lipA	1	Essential	1	Essential	1	Essential	1	3	1	1	18	1	0	0	0
STM14_0775	lnt	4	Essential	3	Essential	2	Essential	6	65	3	2	53	1	3	44	2
STM14_1085	lolA	0	Essential	0	Essential	0	Essential	0	0	0	0	0	0	0	0	0
STM14_2149	lolB	0	Essential	0	Essential	1	Essential	0	0	0	0	0	0	1	6	1
STM14_1393	lolD	0	Essential	0	Essential	0	Essential	0	0	0	0	0	0	0	0	0
STM14_0185	lpdA	1	Essential	1	Essential	2	Essential	1	14	1	1	40	1	2	17	1
STM14_0270	lpxA	1	Essential	0	Essential	2	Essential	1	18	1	0	0	0	1	22	1
STM14_0271	lpxB	1	Essential	1	Essential	1	Essential	1	19	1	1	1	1	1	1	1
STM14_0160	lpxC	0	Essential	1	Essential	0	Essential	0	0	0	1	1	1	0	0	0
STM14_0268	lpxD	0	Essential	0	Essential	1	Essential	0	0	0	0	0	0	1	10	1
STM14_0625	lpxH	0	Essential	0	Essential	0	Essential	0	0	0	0	0	0	0	0	0
STM14_1114	lpxK	2	Essential	2	Essential	0	Essential	2	3	2	2	24	2	0	0	0
STM14_0056	lspA	0	Essential	0	Essential	0	Essential	0	0	0	0	0	0	0	0	0
STM14_0255	map	0	Essential	1	Essential	0	Essential	0	0	0	1	2	1	0	0	0
STM14_2658	metG	4	Essential	2	Essential	1	Essential	4	36	3	2	23	1	1	7	1
STM14_3733	metK	2	Essential	4	Essential	0	Essential	2	12	2	3	95	3	0	0	0
STM14_0146	mraW	0	Essential	0	Essential	1	Essential	0	0	0	0	0	0	1	9	1
STM14_0151	mraY	1	Essential	1	Essential	1	Essential	1	1	1	1	10	1	1	2	1
STM14_0748	mrdA	2	Essential	4	Essential	3	Essential	1	1	1	3	42	2	3	23	2
STM14_4068	mreB	1	Essential	1	Essential	1	Essential	1	2	1	1	12	1	1	23	1
STM14_4067	mreC	0	Essential	1	Essential	0	Essential	0	0	0	1	10	1	0	0	0
STM14_4066	mreD	1	Essential	2	Essential	1	Essential	1	5	1	0	0	0	0	0	0
STM14_1113	msbA	0	Essential	2	Essential	0	Essential	0	0	0	2	62	2	0	0	0
STM14_2297	msbB	0	Essential	2	Essential	0	Essential	0	0	0	2	14	2	1	7	1
STM14_1123	mukE	1	Essential	2	Essential	3	Essential	1	3	1	2	11	2	3	16	2
STM14_1122	mukF	1	Essential	6	Essential	3	Essential	1	17	1	6	77	4	3	16	2
STM14_0155	murC	1	Essential	0	Essential	1	Essential	1	44	1	0	0	0	1	5	1
STM14_0149	murE	2	Essential	0	Essential	1	Essential	2	5	2	0	0	0	1	1	1
STM14_0150	murF	0	Essential	2	Essential	2	Essential	0	0	0	2	31	2	2	2	2
STM14_0154	murG	0	Essential	1	Essential	1	Essential	0	0	0	1	1	1	1	6	1
STM14_4966	murI	0	Essential	2	Non-essential	1	Essential	0	0	0	2	66	2	1	28	1
STM14_1340	mviN	1	Essential	2	Essential	1	Essential	1	4	1	2	19	2	1	4	1
STM14_1590	nadE	0	Essential	1	Essential	1	Essential	0	0	0	1	26	1	1	8	1
STM14_3970	nusA	1	Essential	0	Essential	1	Essential	1	8	1	0	0	0	0	0	0
STM14_0495	nusB	0	Essential	0	Essential	0	Essential	0	0	0	0	0	0	0	0	0
STM14_3158	pdxJ	2	Essential	1	Essential	1	Essential	1	28	1	0	0	0	0	0	0
STM14_0247	pfs	0	Essential	0	Essential	0	Essential	0	0	0	0	0	0	0	0	0
STM14_2363	pgsA	1	Non-essential	0	Essential	0	Essential	1	7	1	0	0	0	0	0	0
STM14_1625	pheT	1	Essential	0	Essential	2	Essential	1	5	1	0	0	0	2	2	2
STM14_5092	plsB	4	Essential	3	Essential	0	Essential	4	45	2	3	70	2	0	0	0
STM14_2146	prfA	1	Essential	1	Essential	0	Essential	1	1	1	1	18	1	0	0	0
STM14_3673	prfB	1	Essential	2	Essential	1	Essential	1	33	1	2	15	2	0	0	0
STM14_4923	priA	6	Essential	1	Essential	3	Essential	6	69	4	1	3	1	3	35	2
STM14_5276	priB	2	Non-essential	1	Essential	0	Essential	2	6	2	1	15	1	0	0	0
STM14_2153	prsA	1	Essential	1	Essential	2	Essential	1	2	1	1	10	1	2	21	1
STM14_2156	pth	1	Essential	1	Essential	1	Essential	1	18	1	1	39	1	1	11	1
STM14_0259	pyrH	2	Non-essential	0	Essential	0	Essential	2	38	2	0	0	0	0	0	0
STM14_3876	rfaE	1	Essential	2	Essential	1	Essential	1	8	1	2	17	2	1	1	1
STM14_4715	rho	1	Essential	0	Essential	2	Essential	1	23	1	0	0	0	2	5	1
STM14_0493	ribD	1	Essential	3	Essential	1	Essential	1	10	1	3	7	3	1	4	1
STM14_0494	ribH	2	Non-essential	0	Essential	0	Essential	1	54	1	0	0	0	0	0	0
STM14_0272	rnhB	1	Non-essential	2	Essential	0	Essential	1	1	1	2	58	2	0	0	0
STM14_3701	rpiA	1	Essential	2	Non-essential	0	Essential	1	8	1	2	65	2	0	0	0
STM14_4142	rplD	1	Essential	2	Essential	0	Essential	2	4	2	2	11	2	0	0	0
STM14_4131	rplE	1	Essential	0	Essential	0	Essential	0	0	0	0	0	0	0	0	0
STM14_4128	rplF	1	Non-essential	0	Essential	0	Essential	1	1	1	0	0	0	0	0	0
STM14_4988	rplJ	2	Essential	0	Essential	2	Essential	2	14	2	0	0	0	2	43	2
STM14_4989	rplL	0	Essential	0	Essential	0	Essential	0	0	0	0	0	0	0	0	0
STM14_4037	rplM	1	Essential	1	Essential	1	Essential	1	19	1	1	1	1	1	24	1
STM14_4124	rplO	2	Essential	0	Essential	1	Essential	0	0	1	0	0	0	1	3	1
STM14_4117	rplQ	0	Essential	2	Non-essential	0	Essential	0	0	0	1	25	1	0	0	0
STM14_3276	rplS	1	Essential	2	Essential	2	Essential	0	0	0	1	15	1	1	4	1
STM14_3991	rplU	1	Non-essential	0	Essential	0	Essential	1	11	1	0	0	0	0	0	0
STM14_4138	rplV	0	Essential	0	Essential	2	Essential	0	0	0	0	0	0	2	9	2
STM14_4141	rplW	0	Essential	0	Essential	1	Essential	0	0	0	0	0	0	0	0	0
STM14_4132	rplX	0	Essential	1	Essential	0	Essential	0	0	0	1	3	1	0	0	0
STM14_3990	rpmA	0	Non-essential	0	Essential	0	Essential	0	0	1	0	0	0	0	0	0
STM14_4125	rpmD	1	Non-essential	0	Essential	0	Essential	1	9	1	0	0	0	0	0	0
STM14_1621	rpmI	0	Essential	0	Non-essential	0	Essential	0	0	1	0	0	1	0	0	0
STM14_4122	rpmJ_2	1	Essential	0	Essential	0	Essential	1	1	1	0	0	0	0	0	0
STM14_4118	rpoA	0	Essential	2	Essential	1	Essential	0	0	0	2	88	2	0	0	0
STM14_3888	rpoD	6	Essential	2	Essential	2	Essential	6	118	5	2	3	2	2	9	2
STM14_4295	rpoH	2	Essential	0	Essential	1	Essential	2	45	2	0	0	0	1	2	1
STM14_1110	rpsA	3	Essential	2	Essential	1	Essential	3	15	2	2	9	2	1	60	1
STM14_4126	rpsE	2	Non-essential	1	Essential	0	Essential	2	10	2	0	0	1	0	0	0
STM14_5275	rpsF	1	Non-essential	0	Essential	0	Essential	1	11	1	0	0	0	0	0	0
STM14_4036	rpsI	2	Essential	0	Essential	0	Essential	2	23	2	0	0	0	0	0	0
STM14_4144	rpsJ	1	Non-essential	0	Essential	0	Essential	1	9	1	0	0	0	0	0	0
STM14_4120	rpsK	0	Essential	0	Essential	1	Essential	0	0	0	0	0	0	1	14	1
STM14_4121	rpsM	0	Essential	0	Essential	1	Essential	0	0	0	0	0	0	1	2	1
STM14_4130	rpsN	1	Non-essential	0	Essential	1	Essential	1	1	2	0	0	0	1	6	1
STM14_3279	rpsP	0	Essential	1	Non-essential	0	Essential	0	0	0	1	35	1	0	0	0
STM14_4139	rpsS	1	Non-essential	1	Essential	0	Essential	1	1	1	1	1	1	0	0	0
STM14_0162	secA	0	Essential	1	Essential	2	Essential	0	0	0	1	11	1	1	3	1
STM14_0482	secD	1	Essential	2	Essential	0	Essential	1	7	1	2	22	2	0	0	0
STM14_4984	secE	0	Essential	0	Essential	0	Essential	0	0	0	0	0	0	0	0	0
STM14_0483	secF	0	Essential	0	Essential	1	Essential	0	0	0	0	0	0	1	4	1
STM14_1088	serS	0	Essential	2	Essential	0	Essential	0	0	1	2	45	1	0	0	0
STM14_1087	STM14_1087	0	Essential	0	Essential	0	Essential	0	0	0	0	0	0	0	0	0
STM14_1131	STM14_1131	0	Essential	0	Essential	0	Essential	0	0	0	0	0	0	0	0	0
STM14_2065	STM14_2065	1	Non-essential	0	Essential	0	Essential	1	3	1	0	0	0	0	0	0
STM14_2148	STM14_2148	0	Essential	0	Essential	0	Essential	0	0	0	0	0	0	0	0	0
STM14_2151	STM14_2151	0	Essential	0	Essential	0	Essential	0	0	0	0	0	0	0	0	0
STM14_2152	STM14_2152	0	Essential	0	Essential	0	Essential	0	0	0	0	0	0	0	0	0
STM14_2321	STM14_2321	0	Essential	0	Essential	0	Essential	0	0	0	0	0	0	0	0	0
STM14_3090	STM14_3090	0	Essential	0	Essential	0	Essential	0	0	0	0	0	0	0	0	0
STM14_3119	STM14_3119	0	Essential	1	Essential	0	Essential	0	0	0	1	35	1	0	0	0
STM14_3691	STM14_3691	0	Essential	0	Essential	0	Essential	0	0	1	0	0	1	0	0	0
STM14_4075	STM14_4075	0	Essential	0	Non-essential	0	Essential	0	0	0	0	0	1	0	0	0
STM14_4983	STM14_4983	0	Essential	1	Essential	0	Essential	0	0	0	1	10	1	0	0	0
STM14_0856	sucB	0	Essential	1	Essential	1	Essential	0	0	0	1	1	1	1	7	1
STM14_3124	suhB	1	Essential	0	Essential	2	Essential	1	1	1	0	0	0	2	2	2
STM14_3617	thyA	0	Essential	0	Essential	0	Essential	0	0	0	0	0	0	0	0	0
STM14_0258	tsf	2	Non-essential	1	Essential	1	Essential	2	27	2	1	4	1	1	16	1
STM14_1747	tyrS	1	Essential	0	Essential	0	Essential	1	24	1	0	0	0	0	0	0
STM14_5091	ubiA	0	Essential	0	Essential	1	Essential	0	0	0	0	0	0	1	27	1
STM14_4778	ubiB	2	Essential	0	Essential	2	Essential	2	30	1	0	0	0	2	11	2
STM14_4776	ubiE	0	Essential	1	Essential	0	Essential	0	0	0	1	25	1	0	0	0
STM14_3694	ubiH	0	Essential	2	Essential	1	Essential	0	0	0	2	40	2	1	1	1
STM14_4726	wecF	4	Essential	2	Essential	3	Essential	4	30	4	2	5	2	3	11	2
STM14_0244	yadR	0	Essential	0	Essential	0	Essential	0	0	0	0	0	0	0	0	0
STM14_0265	yaeL	0	Essential	3	Essential	0	Essential	0	0	0	3	17	3	0	0	0
STM14_0266	yaeT	1	Essential	2	Essential	3	Essential	1	16	1	2	8	1	3	9	2
STM14_0481	yajC	0	Essential	0	Non-essential	0	Essential	0	0	0	0	0	1	0	0	0
STM14_0750	ybeB	2	Essential	0	Non-essential	0	Essential	2	24	2	0	0	1	0	0	0
STM14_0776	ybeX	1	Essential	1	Essential	1	Essential	1	14	1	1	5	1	1	16	1
STM14_1392	ycfU	2	Essential	2	Essential	1	Essential	2	24	1	1	40	1	1	14	1
STM14_1394	ycfW	0	Essential	3	Essential	1	Essential	0	0	0	2	67	2	1	4	1
STM14_2066	yciM	0	Essential	1	Essential	0	Essential	0	0	0	1	12	1	0	0	0
STM14_2067	yciS	1	Essential	1	Non-essential	1	Essential	1	19	1	1	60	1	1	10	1
STM14_2202	yeaZ	1	Essential	2	Essential	0	Essential	0	0	1	1	24	2	0	0	0
STM14_3971	yhbC	0	Essential	0	Essential	0	Essential	0	0	0	0	0	0	0	0	0
STM14_4007	yhbG	0	Essential	0	Essential	0	Essential	0	0	0	0	0	0	0	0	0
STM14_4785	yigC	2	Essential	1	Essential	1	Essential	2	5	2	1	4	1	1	9	1
STM14_4812	yihA	3	Non-essential	1	Essential	1	Essential	2	23	2	0	0	0	0	0	0
STM14_5230	yjeQ	0	Essential	0	Essential	1	Essential	0	0	0	0	0	0	1	5	1
STM14_3732	yqgD	1	Essential	2	Essential	2	Essential	1	30	1	2	84	2	2	16	2
STM14_4005	yrbK	0	Essential	0	Essential	1	Essential	0	0	0	0	0	0	1	18	1
STM14_4208	yrfF	2	Essential	1	Essential	1	Essential	2	22	1	1	48	1	1	1	1
STM14_2983	zipA	1	Essential	0	Essential	1	Essential	1	1	1	1	51	1	1	5	1
