## Supplementary Materials for "Iron-dependent essential genes in *Salmonella* Typhimurium"

### Sheet: S4 Table
Additional file 3. The overlapped essential genes that identified by our Tn-seq method of Salmonella Typhimurium 14028S in iron-replete (LB) conditions and essential genes that identified by TraDIS method in S. Typhimurium SL3261.
stm id	stm gene symbol	gene start	gene end	strand	gene length	insertion sites	insertion index	p-value	read count	stm fcn	Alternate	SL1344 identifier
SL0047	ileS	53855	56689	1	2835	0	0	2.56476e-139	0	isoleucyl-tRNA synthetase	SL0047	STM14_0055
SL2807	alaS	2993947	2996577	-1	2631	0	0	2.4084e-129	0	Alanyl-tRNA synthetase	SL2807	STM14_3413
SL1267	thrS	1369055	1370983	1	1929	0	0	5.00598e-95	0	Threonyl-tRNA synthetase	SL1268	STM14_1620
SL0921	msbA	1027002	1028750	1	1749	0	0	3.15439e-86	0	probable transport ATP-binding protein MsbA	SL0921	STM14_1113
SL1844	argS	1960164	1961897	1	1734	0	0	1.70687e-85	0	Arginyl-tRNA synthetase	SL1844	STM14_2322
SL3016	lysS	3219939	3221456	-1	1518	0	0	6.18744e-75	0	Lysyl-tRNA synthetase	SL3016	STM14_3672
SL2481	engA	2649173	2650645	-1	1473	0	0	9.80319e-73	0	GTP-binding protein engA.	SL2481	STM14_3089
SL2616	pssA	2793068	2794423	1	1356	0	0	5.14036e-67	0	CDP-diacylglycerol-serineO-phosphatidyltransferase	SL2616	STM14_3250
SL1381	tyrS	1480339	1481613	1	1275	0	0	4.68528e-63	0	tyrosyl-tRNA synthetase	SL1381	STM14_1747
SL0133	ftsZ	155686	156837	1	1152	0	0	4.82699e-57	0	cell division protein FtsZ	SL0133	STM14_0159
SL2485	gcpE	2653972	2655090	-1	1119	0	0	1.98109e-55	0	4-hydroxy-3-methylbut-2-en-1-yl diphosphate synthase	SL2485	STM14_3094
SL3804	dnaN	4063833	4064933	-1	1101	0	0	1.50261e-54	0	DNA polymerase III beta-subunit	SL3804	STM14_4631
SL1225	gapA	1325546	1326541	-1	996	0	0	2.04101e-49	0	glyceraldehyde 3-phosphate dehydrogenase A	SL1225	STM14_1565
SL1271	pheS	1372531	1373514	1	984	0	0	7.87904e-49	0	phenylalanyl-tRNA synthetase alpha chain	SL1272	STM14_1625
SL3017	prfB	3221466	3222347	-1	882	0	0	7.6351e-44	0	peptide chain release factor 2 (RF-2)	SL3017	STM14_3673
SL2655	ppnK	2833488	2834366	1	879	0	0	1.07022e-43	0	conserved hypothetical protein	SL2655	STM14_3288
SL1707	ipk	1833497	1834348	1	852	0	0	2.23556e-42	0	4-diphosphocytidyl-2-C-methyl-D-erythritolkinase	SL1707	STM14_2150
SL3404	rplB	3615285	3616106	-1	822	0	0	6.54571e-41	0	50S ribosomal subunit protein L2	SL3404	STM14_4140
SL0925	kdsB	1031231	1031977	1	747	0	0	3.03657e-37	0	3-deoxy-manno-octulosonate cytidylyltransferase	SL0925	STM14_1117
SL1155	lolD	1260013	1260714	1	702	0	0	4.81105e-35	0	ABC transporter ATP-binding subunit	SL1155	STM14_1393
SL3401	rpsC	3613924	3614625	-1	702	0	0	4.81105e-35	0	30S ribosomal subunit protein S3	SL3401	STM14_4137
SL0481	adk	545529	546173	1	645	0	0	2.94256e-32	0	adenylate kinase	SL0481	STM14_0574
SL3395	rplE	3611642	3612181	-1	540	0	0	3.9969e-27	0	50S ribosomal subunit protein L5	SL3395	STM14_4131
SL4475	dnaT	4824115	4824654	-1	540	0	0	3.9969e-27	0	primosomal protein I	SL4475	STM14_5459
SL3390	rpsE	3609469	3609972	-1	504	0	0	2.29937e-25	0	30S ribosomal subunit protein S5	SL3390	STM14_4126
SL3352	accB	3571515	3571985	1	471	0	0	9.43705e-24	0	biotin carboxyl carrier protein	SL3352	STM14_4076
SL1268	infC	1371095	1371529	1	435	0	0	5.42902e-22	0	translation initiation factor IF-3	SL1269	STM14_1621
SL3388	rplO	3608848	3609282	-1	435	0	0	5.42902e-22	0	50S ribosomal subunit protein L15	SL3388	STM14_4124
SL3400	rplP	3613501	3613911	-1	411	0	0	8.09055e-21	0	50S ribosomal subunit protein L16	SL3400	STM14_4136
SL3393	rpsH	3610896	3611288	-1	393	0	0	6.1365e-20	0	30S ribosomal subunit protein S8	SL3393	STM14_4129
SL3381	rplQ	3604359	3604742	-1	384	0	0	1.69002e-19	0	50S ribosomal subunit protein L17	SL3381	STM14_4117
SL3415	rpsL	3623817	3624191	-1	375	0	0	4.6544e-19	0	30S ribosomal subunit protein S12	SL3415	STM14_4152
SL3397	rplN	3612521	3612892	-1	372	0	0	6.5241e-19	0	50S ribosomal subunit protein L14	SL3397	STM14_4133
SL4091	rplL	4386556	4386921	1	366	0	0	1.28184e-18	0	50S ribosomal subunit protein L7/L12	SL4091	STM14_4989
SL3385	rpsM	3606858	3607214	-1	357	0	0	3.53025e-18	0	30S ribosomal subunit protein S13	SL3385	STM14_4121
SL3384	rpsK	3606452	3606784	-1	333	0	0	5.26093e-17	0	30S ribosomal subunit protein S11	SL3384	STM14_4120
SL3402	rplV	3614643	3614975	-1	333	0	0	5.26093e-17	0	50s ribosomal protein l22	SL3402	STM14_4138
SL3396	rplX	3612196	3612510	-1	315	0	0	3.9903e-16	0	50S ribosomal subunit protein L24	SL3396	STM14_4132
SL3405	rplW	3616124	3616426	-1	303	0	0	1.5404e-15	0	50S ribosomal subunit protein L23	SL3405	STM14_4141
SL3394	rpsN	3611322	3611612	-1	291	0	0	5.94651e-15	0	30S ribosomal subunit protein S14	SL3394	STM14_4130
SL3403	rpsS	3614990	3615268	-1	279	0	0	2.29557e-14	0	30S ribosomal subunit protein S19	SL3403	STM14_4139
SL3275	rpmA	3493918	3494175	-1	258	0	0	2.44056e-13	0	50S ribosomal subunit protein L27	SL3275	STM14_3990
SL1269	rpl35	1371625	1371822	1	198	0	0	2.09234e-10	0	50S ribosomal protein L35. Chloroplast 50S ribosomal protein L35.	SL1270	STM14_1622
SL3399	rpmC	3613310	3613501	-1	192	0	0	4.11099e-10	0	50S ribosomal subunit protein L29	SL3399	STM14_4135
SL3389	rpmD	3609286	3609465	-1	180	0	0	1.58699e-09	0	50S ribosomal subunit protein L30	SL3389	STM14_4125
SL3806	rpmH	4066999	4067139	1	141	0	0	1.27972e-07	0	50s ribosomal protein l34	SL3806	STM14_4634
SL0232	dnaE	269544	273026	1	3483	1	0.000287109	2.11628e-168	2	DNA polymerase III, alpha chain	SL0232	STM14_0273
SL3620	glyS	3861085	3863154	-1	2070	1	0.000483092	1.49911e-99	1	glycine-tRNA synthetase, beta subunit	SL3620	STM14_4406
SL0416	dxs	474116	475978	-1	1863	1	0.000536769	1.77673e-89	4	1-deoxyxylulose-5-phosphate synthase	SL0416	STM14_0500
SL4267	groEL	4595692	4597338	1	1647	1	0.000607165	5.69749e-79	2	GroEL protein	SL4267	STM14_5207
SL0123	murE	143482	144969	1	1488	1	0.000672043	3.05258e-71	2	UDP-N-acetylmuramoylalanyl-D-glutamate--2,6-dia minopimelate ligase	SL0123	STM14_0149
SL0937	asnS	1048046	1049446	-1	1401	1	0.000713776	5.14895e-67	7	asparaginyl-tRNA synthetase	SL0937	STM14_1132
SL3805	dnaA	4064938	4066338	-1	1401	1	0.000713776	5.14895e-67	1	chromosomal replication initiator protein	SL3805	STM14_4632
SL0530	cysS	598623	600008	1	1386	1	0.000721501	2.7565e-66	1	cysteinyl-tRNA synthetase	SL0530	STM14_0627
SL1705	hemA	1831307	1832563	-1	1257	1	0.000795545	5.06372e-60	5	Glutamyl-tRNA reductase	SL1705	STM14_2147
SL3382	pez	3604783	3605772	-1	990	1	0.0010101	4.50891e-47	15	DNA-directed RNA polymerase alpha chain	SL3382	STM14_4118
SL1823	msbB	1941560	1942531	-1	972	1	0.00102881	3.35828e-46	4	lipid A acyltransferase	SL1823	STM14_2297
SL1131	fabD	1234423	1235352	1	930	1	0.00107527	3.63338e-44	34	malonyl CoA-acyl carrier protein transacylase	SL1131	STM14_1367
SL3185	rpoD	3397106	3398953	1	1848	2	0.00108225	9.96725e-87	5	RNA polymerase sigma-70 factor	SL3185	STM14_3888
SL1092	htrB	1198757	1199677	-1	921	1	0.00108578	9.91057e-44	6	lipid A biosynthesis lauroyl acyltransferase (EC 2.3.1.-) (heat shock protein)	SL1092	STM14_1323
	glyQ	3863164	3864075	-1	912	1	0.00109649	2.703e-43	1	glycine-tRNA synthetase, alpha subunit	SL3621	STM14_4407
SL0931	mukB	1036776	1041242	1	4467	5	0.00111932	1.14764e-207	29	cell division protein	SL0931	STM14_1124
SL2980	lgt	3180280	3181155	-1	876	1	0.00114155	1.49421e-41	20	Prolipoprotein diacylglyceryl transferase	SL2980	STM14_3618
SL1245	nadE	1346972	1347799	-1	828	1	0.00120773	3.13838e-39	1	NH3-dependent NAD synthetase	SL1245	STM14_1590
SL0065	dapB	74020	74841	1	822	1	0.00121655	6.12201e-39	34	dihydrodipicolinate reductase	SL0065	STM14_0075
SL0225	yaeT	262375	264789	1	2415	3	0.00124224	2.95552e-112	10	outer membrane protein precursor	SL0225	STM14_0266
SL3802	gyrB	4060169	4062583	-1	2415	3	0.00124224	2.95552e-112	16	DNA gyrase subunit B	SL3802	STM14_4628
SL0229	lpxA	266991	267779	1	789	1	0.00126743	2.4128e-37	8	Acyl-[acyl-carrier-protein]--UDP-N-acetylglucos amine O-acyltransferase	SL0229	STM14_0270
SL1631	fabI	1748989	1749777	1	789	1	0.00126743	2.4128e-37	21	enoyl-[acyl-carrier-protein] reductase (NADH)	SL1631	STM14_2053
SL2245	ubiG	2378032	2378760	1	729	1	0.00137174	1.91299e-34	9	3-demethylubiquinone-9 3-methyltransferase	SL2245	STM14_2810
SL0219	pyrH	256272	256997	1	726	1	0.00137741	2.67054e-34	4	Uridylate kinase	SL0219	STM14_0259
SL0154	lpdA	181011	182435	1	1425	2	0.00140351	2.8359e-66	12	dihydrolipoamide dehydrogenase	SL0154	STM14_0185
SL1749	yeaZ	1875330	1876025	-1	696	1	0.00143678	7.50014e-33	2	conserved hypothetical protein	SL1749	STM14_2202
SL3265	glmM	3483112	3484449	-1	1338	2	0.00149477	4.48106e-62	5	PGM/PMM-family protein	SL3265	STM14_3977
SL2170	folE	2288160	2288828	-1	669	1	0.00149477	1.50668e-31	1	GTP cyclohydrolase I	SL2170	STM14_2703
SL0477	dnaX	540395	542323	1	1929	3	0.00155521	8.66046e-89	12	DNA polymerase III subunits gamma and tau	SL0477	STM14_0569
SL3407	rplC	3617039	3617668	-1	630	1	0.0015873	1.14506e-29	1	50S ribosomal subunit protein L3	SL3407	STM14_4143
SL1706	hemM	1832877	1833500	1	624	1	0.00160256	2.22867e-29	6	Outer-membrane lipoprotein lolB precursor.	SL1706	STM14_2149
SL3406	rplD	3616423	3617028	-1	606	1	0.00165017	1.64232e-28	7	50S ribosomal subunit protein L4	SL3406	STM14_4142
SL1154	ycfU	1258821	1260020	1	1200	2	0.00166667	2.01243e-55	9	ABC transporter integral membrane subunit	SL1154	STM14_1392
SL1836	aspS	1952678	1954450	-1	1773	3	0.00169205	2.84689e-81	12	Aspartyl-tRNA synthetase	SL1836	STM14_2312
SL3065	metK	3272395	3273549	1	1155	2	0.0017316	2.95549e-53	8	S-adenosylmethionine synthetase	SL3065	STM14_3733
SL4405	valS	4737596	4740451	-1	2856	5	0.0017507	7.01182e-130	15	valyl-tRNA synthetase	SL4405	STM14_5371
SL1875	pgsA	1993381	1993929	-1	549	1	0.00182149	9.11367e-26	8	phosphotidylglycerophosphate synthetase	SL1875	STM14_2363
SL2932	pyrG	3120208	3121845	-1	1638	3	0.0018315	8.93913e-75	4	CTP synthase	SL2932	STM14_3558
SL4409	yjgP	4742958	4744037	1	1080	2	0.00185185	1.20006e-49	6	putative inner membrane protein	SL4409	STM14_5375
SL1007	fabA	1114230	1114748	-1	519	1	0.00192678	2.52499e-24	6	D-3-hydroxydecanoyl-(acyl carrier-protein)	SL1007	STM14_1211
SL2390	ligA	2536717	2538732	-1	2016	4	0.00198413	3.14386e-91	48	DNA ligase	SL2390	STM14_2982
SL0129	murC	151146	152621	1	1476	3	0.00203252	5.44347e-67	7	UDP-N-acetylmuramate--L-alanine ligase	SL0129	STM14_0155
SL1708	prs	1834614	1835561	1	948	2	0.0021097	2.62954e-43	7	Ribose-phosphate pyrophosphokinase	SL1708	STM14_2153
SL2381	gltX	2527879	2529294	-1	1416	3	0.00211864	4.12366e-64	40	Glutamyl-tRNA synthetase	SL2381	STM14_2969
SL3829	glmU	4092364	4093734	-1	1371	3	0.00218818	5.93378e-62	23	UDP-N-acetylglucosamine pyrophosphorylase	SL3829	STM14_4657
SL0228	fabZ	266532	266987	1	456	1	0.00219298	2.67217e-21	1	(3R)-hydroxymyristol acyl carrier protein dehydrase	SL0228	STM14_0269
SL3697	dut	3946036	3946491	1	456	1	0.00219298	2.67217e-21	8	deoxyuridine 5-triphosphate nucleotidohydrolase	SL3697	STM14_4493
SL0124	murF	144966	146324	1	1359	3	0.00220751	2.23142e-61	15	UDP-N-acetylmuramoylalanyl-D-glutamyl-2,6-diami nopimelate--D-alan alanyl ligase	SL0124	STM14_0150
SL3387	prlA	3607509	3608840	-1	1332	3	0.00225225	4.39059e-60	41	preprotein translocase subunit	SL3387	STM14_4123
SL0122	ftsI	141729	143495	1	1767	4	0.00226372	2.76742e-79	31	penicillin-binding protein 3 precursor	SL0122	STM14_0148
SL0929	mukF	1034769	1036091	1	1323	3	0.00226757	1.18501e-59	4	killing factor KicB	SL0929	STM14_1122
SL0901	serS	1000359	1001651	1	1293	3	0.00232019	3.2405e-58	22	seryl-tRNA synthetase	SL0901	STM14_1088
SL1700	kdsA	1827260	1828114	-1	855	2	0.00233918	7.54137e-39	6	2-dehydro-3-deoxyphosphooctonate aldolase	SL1700	STM14_2142
SL0132	ftsA	154363	155625	1	1263	3	0.0023753	8.84731e-57	10	cell division protein FtsA	SL0132	STM14_0158
SL3279	murA	3496312	3497571	-1	1260	3	0.00238095	1.23138e-56	34	UDP-N-acetylglucosamine1-carboxyvinyltransferase	SL3279	STM14_3994
SL4092	rpoB	4387239	4391267	1	4029	10	0.00248201	1.13598e-177	41	DNA-directed RNA polymerase, beta-subunit	SL4092	STM14_4990
SL4324	rpsF	4651094	4651489	1	396	1	0.00252525	1.99522e-18	7	30s ribosomal protein S6	SL4324	STM14_5275
SL4086	secE	4383348	4383731	1	384	1	0.00260417	7.47401e-18	5	preprotein translocase SecE subunit	SL4086	STM14_4984
SL3155	parE	3364666	3366558	-1	1893	5	0.00264131	1.07943e-83	19	topoisomerase IV subunit B	SL3155	STM14_3854
SL3536	ftsY	3760068	3761543	-1	1476	4	0.00271003	2.27485e-65	25	cell division protein	SL3536	STM14_4299
SL3147	plsC	3356657	3357394	-1	738	2	0.00271003	2.95589e-33	42	1-acyl-glycerol-3-phosphate acyltransferase	SL3147	STM14_3845
SL3828	glmS	4090346	4092175	-1	1830	5	0.00273224	1.09611e-80	14	glucosamine--fructose-6-phosphateaminotransferase	SL3828	STM14_4656
SL0259	dnaQ	303393	304124	1	732	2	0.00273224	5.71475e-33	21	DNA polymerase III epsilon subunit	SL0259	STM14_0309
SL1270	rpl20	1371873	1372229	1	357	1	0.00280112	1.45394e-16	1	50S ribosomal protein L20. Chloroplast 50S ribosomal protein L20.	SL1271	STM14_1624
SL4182	dnaB	4487883	4489298	1	1416	4	0.00282486	1.65368e-62	39	replicative DNA helicase	SL4182	STM14_5104
SL3184	dnaG	3395211	3396956	1	1746	5	0.00286369	1.10849e-76	50	DNA primase	SL3184	STM14_3887
SL0227	lpxD	265401	266426	1	1026	3	0.00292398	1.83691e-45	13	UDP-3-O-[3-hydroxymyristoyl] glucosamine N- acyltransferase	SL0227	STM14_0268
SL0126	murD	147403	148719	1	1317	4	0.00303721	8.57146e-58	26	UDP-N-acetylmuramoylalanine--D-glutamate ligase	SL0126	STM14_0152
SL0922	lpxK	1028747	1029724	1	978	3	0.00306748	3.5378e-43	17	tetraacyldisaccharide 4-kinase	SL0922	STM14_1114
SL1137	tmk	1239766	1240407	1	642	2	0.00311526	1.10722e-28	19	Thymidylate kinase	SL1137	STM14_1373
SL1130	fabH	1233454	1234407	1	954	3	0.00314465	4.89687e-42	23	3-oxoacyl-[acyl-carrier-protein] synthase III	SL1130	STM14_1366
SL3353	accC	3572086	3573345	1	1260	4	0.0031746	4.3976e-55	19	biotin carboxylase	SL3353	STM14_4077
SL1156	ycfW	1260714	1261958	1	1245	4	0.00321285	2.26906e-54	8	ABC transporter integral membrane subunit	SL1156	STM14_1394
SL0402	secD	461817	463664	1	1848	6	0.00324675	5.28619e-80	22	protein-export membrane protein SecD	SL0402	STM14_0482
SL2452	dapA	2601759	2602637	-1	879	3	0.00341297	1.7812e-38	12	Dihydrodipicolinate synthase	SL2452	STM14_3052
SL0243	proS	282458	284176	-1	1719	6	0.0034904	6.94705e-74	34	prolyl-tRNA synthetase	SL0243	STM14_0284
SL2446	dapE	2595410	2596537	1	1128	4	0.0035461	8.0415e-49	26	succinyl-diaminopimelate desuccinylase	SL2446	STM14_3046
SL0220	frr	257144	257701	1	558	2	0.00358423	1.0731e-24	22	Ribosome recycling factor	SL0220	STM14_0260
SL3506	asd	3729950	3731056	-1	1107	4	0.00361337	7.93514e-48	32	aspartate-semialdehyde dehydrogenase	SL3506	STM14_4260
SL1704	prfA	1830184	1831266	-1	1083	4	0.00369344	1.08405e-46	21	peptide chain release factor 1 (RF-1)	SL1704	STM14_2146
SL0128	murG	149960	151027	1	1068	4	0.00374532	5.5502e-46	38	UDP-N-acetylglucosamine--N-acetylmuramyl-	SL0128	STM14_0154
SL3392	rplF	3610350	3610883	-1	534	2	0.00374532	1.46667e-23	5	50S ribosomal subunit protein L6	SL3392	STM14_4128
SL2979	thyA	3179479	3180273	-1	795	3	0.00377358	1.68909e-34	15	Thymidylate synthase	SL2979	STM14_3617
SL2484	hisS	2652587	2653861	-1	1275	5	0.00392157	2.46253e-54	80	Histidyl-tRNA synthetase	SL2484	STM14_3093
SL3398	rpsQ	3613056	3613310	-1	255	1	0.00392157	1.01615e-11	2	30S ribosomal subunit protein S17	SL3398	STM14_4134
SL3182	gcp	3393519	3394532	-1	1014	4	0.00394477	1.97145e-43	23	possible glycoprotease	SL3182	STM14_3885
SL0222	uppS	259351	260109	1	759	3	0.00395257	8.46953e-33	22	undecaprenyl pyrophosphate synthetase	SL0222	STM14_0263
SL2649	rps16	2827828	2828076	-1	249	1	0.00401606	1.95112e-11	5	30S ribosomal protein S16. Chloroplast 30S ribosomal protein S16.	SL2649	STM14_3279
SL4474	dnaC	4823375	4824112	-1	738	3	0.00406504	8.28593e-32	27	probable DNA replication protein	SL4474	STM14_5458
SL3696	dfp	3944832	3946055	1	1224	5	0.00408497	6.25968e-52	18	conserved hypothetical protein	SL3696	STM14_4492
SL2347	fabB	2486338	2487552	-1	1215	5	0.00411523	1.66195e-51	39	3-oxoacyl-[acyl-carrier-protein] synthase I	SL2347	STM14_2927
SL0528	lpxH	597231	597953	-1	723	3	0.00414938	4.21893e-31	19	conserved hypothetical protein	SL0528	STM14_0625
SL0088	folA	100842	101321	1	480	2	0.00416667	5.19021e-21	22	dihydrofolate reductase type I	SL0088	STM14_0106
SL0221	dxr	257842	259038	1	1197	5	0.00417711	1.17056e-50	8	1-deoxy-D-xylulose 5-phosphate reductoisomerase	SL0221	STM14_0261
SL0668	glnS	746832	748499	1	1668	7	0.00419664	4.87293e-70	43	glutaminyl-tRNA synthetase	SL0668	STM14_0799
SL0411	ribH	470522	470992	1	471	2	0.00424628	1.37728e-20	13	6,7-dimethyl-8-ribityllumazine synthase (riboflavin synthase beta chain)	SL0411	STM14_0494
SL0046	ribF	52872	53810	1	939	4	0.00425985	6.74467e-40	20	riboflavin biosynthesis protein RibF	SL0046	STM14_0054
SL0127	ftsW	148806	149963	1	1158	5	0.00431779	8.0087e-49	22	cell division protein FtsW	SL0127	STM14_0153
SL0410	ribD	469330	470433	1	1104	5	0.00452899	2.75757e-46	20	riboflavin biosynthesis protein RibD	SL0410	STM14_0493
SL2241	gyrA	2371427	2374063	-1	2637	12	0.00455063	1.24746e-108	70	DNA gyrase subunit A	SL2241	STM14_2804
SL3044	fba	3250231	3251310	-1	1080	5	0.00462963	3.68514e-45	34	fructose 1,6-bisphosphate aldolase	SL3044	STM14_3708
SL0094	imp	105813	108173	-1	2361	11	0.00465904	4.64971e-97	58	organic solvent tolerance protein precursor	SL0094	STM14_0112
SL4088	rplK	4384436	4384864	1	429	2	0.004662	1.29628e-18	4	50S ribosomal subunit protein L11	SL4088	STM14_4986
SL3876	rho	4147129	4148388	1	1260	6	0.0047619	2.99178e-52	117	transcription termination factor	SL3876	STM14_4715
SL3706	gmk	3954412	3955035	1	624	3	0.00480769	1.88624e-26	42	5guanylate kinase	SL3706	STM14_4505
SL3148	parC	3357651	3359909	-1	2259	11	0.00486941	2.77735e-92	124	topoisomerase IV subunit A	SL3148	STM14_3846
SL3926	aarF	4200203	4201843	1	1641	8	0.00487508	2.10968e-67	62	ubiquinone biosynthesis protein	SL3926	STM14_4778
SL0899	lolA	998133	998747	1	615	3	0.00487805	4.9764e-26	16	outer membrane lipoprotein carrier protein precursor	SL0899	STM14_1085
SL1711	pth	1837970	1838554	1	585	3	0.00512821	1.25692e-24	15	Peptidyl-tRNA hydrolase	SL1711	STM14_2156
SL2650	ffh	2828390	2829751	-1	1362	7	0.0051395	1.0825e-55	91	signal recognition particle protein	SL2650	STM14_3281
SL0621	lipA	694350	695315	-1	966	5	0.00517598	7.93148e-40	16	lipoic acid synthetase	SL0621	STM14_0737
SL0655	lnt	729583	731121	-1	1539	8	0.00519818	1.22712e-62	54	apolipoprotein N-acyltransferase	SL0655	STM14_0775
SL0233	accA	273039	273998	1	960	5	0.00520833	1.51101e-39	45	acetyl-coenzyme A carboxylase carboxyl transferase subunit alpha	SL0233	STM14_0274
	coaA	4380025	4380975	-1	951	5	0.00525762	3.97173e-39	27	pantothenate kinase	SL4083	STM14_4975
SL3924	ubiE	4198836	4199591	1	756	4	0.00529101	2.52656e-31	18	ubiquinone/menaquinone biosynthesis methyltransferase UbiE	SL3924	STM14_4776
SL2648	rimM	2827261	2827809	-1	549	3	0.00546448	5.99458e-23	15	16S rRNA processing protein rimM. Probable 16S rRNA processing protein rimM.	SL2648	STM14_3278
SL3291	yhbG	3505054	3505779	1	726	4	0.00550964	6.30411e-30	22	probable ABC transport protein, ATP-binding component	SL3291	STM14_4007
SL2334	folC	2475070	2476338	-1	1269	7	0.00551615	2.32966e-51	35	folylpolyglutamate synthase	SL2334	STM14_2913
SL0125	mraY	146318	147400	1	1083	6	0.00554017	5.46187e-44	41	Phospho-N-acetylmuramoyl-pentapeptide-transferase	SL0125	STM14_0151
SL3413	fusA	3621040	3623154	-1	2115	12	0.00567376	2.94624e-84	144	elongation factor G	SL3413	STM14_4150
SL0205	yadR	240160	240504	1	345	2	0.0057971	1.08192e-14	54	conserved hypothetical protein	SL0205	STM14_0244
SL0223	cdsA	260122	260979	1	858	5	0.00582751	8.39746e-35	28	phosphatidate cytidylyltransferase	SL0223	STM14_0264
SL1138	holB	1240404	1241408	1	1005	6	0.00597015	2.27702e-40	41	DNA polymerase III, delta subunit	SL1138	STM14_1374
SL0214	dapD	249285	250109	-1	825	5	0.00606061	2.83881e-33	44	2,3,4,5-tetrahydropyridine-2-carboxylateN-succinyltransferase	SL0214	STM14_0253
SL0230	lpxB	267779	268927	1	1149	7	0.00609225	8.58798e-46	70	Lipid-A-disaccharide synthase	SL0230	STM14_0271
SL3168	ribB	3378556	3379209	-1	654	4	0.00611621	1.38152e-26	36	3,4-dihydroxy-2-butanone 4-phosphate synthase	SL3168	STM14_3869
SL0482	hemH	546402	547364	1	963	6	0.00623053	1.99696e-38	9	ferrochelatase	SL0482	STM14_0576
SL0633	nadD	706256	706897	-1	642	4	0.00623053	4.95757e-26	73	conserved hypothetical protein	SL0633	STM14_0753
SL1107	mviN	1211105	1212679	1	1575	10	0.00634921	9.05952e-62	44	virulence factor MviN	SL1107	STM14_1340
SL3383	rpsD	3605798	3606418	-1	621	4	0.00644122	4.62307e-25	30	30S ribosomal subunit protein S4	SL3383	STM14_4119
SL2542	era	2721642	2722547	-1	906	6	0.00662252	8.50034e-36	65	GTP-binding protein era homolog.	SL2542	STM14_3160
SL3259	infB	3474315	3476993	-1	2679	18	0.00671892	7.65899e-103	107	protein chain initiation factor 2	SL3259	STM14_3969
SL2931	eno	3118827	3120125	-1	1299	9	0.00692841	2.81943e-50	96	Enolase	SL2931	STM14_3557
SL0218	tsf	255276	256127	1	852	6	0.00704225	2.57524e-33	69	Elongation factor Ts	SL0218	STM14_0258
SL2391	zipA	2538804	2539790	-1	987	7	0.0070922	2.48529e-38	54	cell division protein	SL2391	STM14_2983
SL0412	nusB	471013	471432	1	420	3	0.00714286	5.51612e-17	34	N utilization substance protein B	SL0412	STM14_0495
SL0918	rpsA	1022358	1024031	1	1674	12	0.00716846	6.53511e-64	80	30S ribosomal protein S1	SL0918	STM14_1110
SL3177	cca	3389926	3391167	1	1242	9	0.00724638	1.1549e-47	80	tRNA nucleotidyltransferase	SL3177	STM14_3880
SL2335	accD	2476406	2477320	-1	915	7	0.00765027	4.86554e-35	42	acetyl-CoA carboxylase beta subunit	SL2335	STM14_2914
SL4093	rpoC	4391344	4395567	1	4224	33	0.0078125	8.79631e-156	454	DNA-directed RNA polymerase, beta-subunit	SL4093	STM14_4991
SL2647	trmD	2826449	2827216	-1	768	6	0.0078125	1.77767e-29	31	tRNA (guanine-N1) methyltransferase	SL2647	STM14_3277
SL4172	plsB	4477472	4479892	-1	2421	19	0.007848	7.35096e-90	190	glycerol-3-phosphate acyltransferase	SL4172	STM14_5092
SL1170	purB	1276340	1277710	-1	1371	11	0.00802334	3.02847e-51	51	adenylosuccinate lyase	SL1170	STM14_1410
SL0535	folD	602190	603056	-1	867	7	0.00807382	7.43958e-33	49	FolD bifunctional protein [includes: methylenetetrahydrofolate dehydrogenase; methenyltetrahydrofolate cyclohydrolase	SL0535	STM14_0632
SL1172	trmU	1278442	1279548	-1	1107	9	0.00813008	1.64417e-41	30	Probable tRNA	SL1172	STM14_1412
SL2623	yfiO	2807072	2807809	1	738	6	0.00813008	4.11034e-28	57	putative lipoprotein	SL2623	STM14_3264
SL0217	rpsB	254293	255018	1	726	6	0.00826446	1.4399e-27	34	30S ribosomal protein S2	SL0217	STM14_0257
SL4410	yjgQ	4744037	4745119	1	1083	9	0.00831025	2.01496e-40	81	putative inner membrane protein	SL4410	STM14_5376
SL2908	ispF	3092827	3093306	-1	480	4	0.00833333	1.31204e-18	17	2-C-methyl-D-erythritol 2,4-cyclodiphosphate synthase	SL2908	STM14_3532
SL0635	rlpB	707930	708520	-1	591	5	0.00846024	1.50548e-22	31	rare lipoprotein B precursor	SL0635	STM14_0755
SL3414	rpsG	3623251	3623721	-1	471	4	0.00849257	3.35486e-18	18	30S ribosomal subunit protein S7	SL3414	STM14_4151
SL2508	suhB	2682152	2682955	1	804	7	0.00870647	5.30372e-30	51	extragenic suppressor protein SuhB	SL2508	STM14_3124
SL0216	map	253048	253842	-1	795	7	0.00880503	1.35124e-29	58	methionine aminopeptidase	SL0216	STM14_0255
SL3039	rpiA	3245497	3246156	-1	660	6	0.00909091	1.37971e-24	36	Ribose-5-phosphate isomerase A	SL3039	STM14_3701
SL3809	yidC	4067739	4069385	1	1647	15	0.00910747	2.6702e-59	160	putative membrane protein	SL3809	STM14_4637
SL3317	rplM	3534231	3534659	-1	429	4	0.00932401	2.62997e-16	18	50S ribosomal subunit protein L13	SL3317	STM14_4037
SL2132	metG	2247455	2249488	1	2034	19	0.0093412	2.25973e-72	108	Methionyl-tRNA synthetase	SL2132	STM14_2658
SL0134	lpxC	156938	157855	1	918	9	0.00980392	5.37619e-33	89	UDP-3-O-[3-hydroxymyristoyl] N-acetylglucosamine deacetylase	SL0134	STM14_0160
SL2909	ispD	3093306	3094016	-1	711	7	0.00984529	7.9782e-26	34	2-C-methyl-D-erythritol 4-phosphate cytidylyltransferase	SL2909	STM14_3533
SL3690	kdtA	3940718	3941929	1	1212	12	0.00990099	5.3537e-43	104	3-deoxy-D-manno-octulosonic-acid transferase	SL3690	STM14_4486
SL0403	secF	463675	464646	1	972	10	0.0102881	2.26555e-34	167	protein-export membrane protein SecF	SL0403	STM14_0483
SL4044	priA	4324799	4326997	-1	2199	23	0.0104593	1.52524e-75	127	primosomal protein replication factor	SL4044	STM14_4923
SL3374	fmt	3598943	3599890	1	948	10	0.0105485	2.63593e-33	49	methionyl-tRNA formyltransferase	SL3374	STM14_4110
SL0634	holA	706899	707930	-1	1032	11	0.0106589	5.09841e-36	90	DNA polymerase III, delta subunit	SL0634	STM14_0754
SL0924	ycaR	1031052	1031234	1	183	2	0.010929	2.64661e-07	9	conserved hypothetical protein	SL0924	STM14_1116
SL3033	visB	3239185	3240363	-1	1179	13	0.0110263	1.62823e-40	123	2-octaprenyl-6-methoxyphenol hydroxylase	SL3033	STM14_3694
SL0140	coaE	163211	163831	-1	621	7	0.0112721	7.87151e-22	102	Dephospho-CoA kinase	SL0140	STM14_0168
SL0050	lytB	57796	58746	1	951	11	0.0115668	1.9076e-32	96	LytB protein	SL0050	STM14_0059
SL2543	rnc	2722544	2723146	-1	603	7	0.0116086	4.87502e-21	36	Ribonuclease III	SL2543	STM14_3161
SL4081	murB	4378003	4379031	1	1029	12	0.0116618	6.74622e-35	181	UDP-N-acetylenolpyruvoylglucosamine reductase	SL4081	STM14_4973
SL3948	engB	4230690	4231289	-1	600	7	0.0116667	6.60256e-21	30	ATP/GTP-binding protein	SL3948	STM14_4812
SL3533	rpoH	3757249	3758103	-1	855	10	0.0116959	3.33948e-29	82	RNA polymerase sigma-32 factor	SL3533	STM14_4295
SL4080	murI	4371337	4372188	1	852	10	0.0117371	4.52109e-29	158	glutamate racemase	SL4080	STM14_4966
SL0136	secA	158693	161398	1	2706	32	0.0118256	6.64292e-89	269	preprotein translocase SecA subunit	SL0136	STM14_0162
SL3691	coaD	3941938	3942417	1	480	6	0.0125	1.32864e-16	26	phosphopantetheine adenylyltransferase	SL3691	STM14_4487
SL0930	mukE	1036072	1036776	1	705	9	0.012766	1.32927e-23	36	KicA protein	SL0930	STM14_1123
SL3276	rplU	3494195	3494506	-1	312	4	0.0128205	3.98567e-11	15	50S ribosomal subunit protein L21	SL3276	STM14_3991
SL0208	mtn	242058	242756	-1	699	9	0.0128755	2.42093e-23	43	MTA/SAH nucleosidase	SL0208	STM14_0247
SL4291	yjeE	4620467	4620928	1	462	6	0.012987	8.04969e-16	38	conserved hypothetical protein	SL4291	STM14_5238
SL0628	mrdA	701433	703334	-1	1902	25	0.0131441	1.4047e-60	123	penicillin-binding protein 2	SL0628	STM14_0748
SL3535	ftsE	3759397	3760065	-1	669	9	0.0134529	4.80326e-22	100	cell division ATP-binding protein FtsE	SL3535	STM14_4298
SL3893	hemC	4166594	4167550	-1	957	13	0.0135841	7.8953e-31	92	porphobilinogen deaminase	SL3893	STM14_4737
SL0121	ftsL	141348	141713	1	366	5	0.0136612	1.43773e-12	52	cell division protein FtsL	SL0121	STM14_0147
SL4106	hemE	4405476	4406540	1	1065	15	0.0140845	1.14529e-33	181	uroporphyrinogen decarboxylase	SL4106	STM14_5008
SL3932	yigC	4205143	4206621	1	1479	21	0.0141988	4.9719e-46	161	conserved hypothetical protein	SL3932	STM14_4785
SL3024	ygfZ	3227638	3228618	1	981	14	0.0142712	5.80621e-31	95	conserved hypothetical protein	SL3024	STM14_3681
SL2544	lepB	2723498	2724472	-1	975	14	0.014359	1.04782e-30	71	signal peptidase I	SL2544	STM14_3162
SL3290	yhbN	3504493	3505047	1	555	8	0.0144144	4.86216e-18	46	conserved hypothetical protein	SL3290	STM14_4006
SL0131	ftsQ	153536	154366	1	831	12	0.0144404	2.54974e-26	146	cell division protein FtsQ	SL0131	STM14_0157
SL4174	lexA	4480540	4481148	1	609	9	0.0147783	1.79079e-19	61	LexA repressor	SL4174	STM14_5094
SL0153	aceF	178922	180811	1	1890	28	0.0148148	2.30614e-57	116	dihydrolipoamide acetyltransferase component (E2) of pyruvate dehydrogenase	SL0153	STM14_0184
SL3316	rpsI	3533823	3534215	-1	393	6	0.0152672	7.36121e-13	35	30S ribosomal subunit protein S9	SL3316	STM14_4036
SL1684	hnr	1805792	1806805	-1	1014	16	0.0157791	1.23919e-30	104	putative regulatory protein	SL1684	STM14_2119
SL0048	lspA	56689	57189	1	501	8	0.0159681	9.49845e-16	44	lipoprotein signal peptidase	SL0048	STM14_0056
SL3408	rpsJ	3617701	3618012	-1	312	5	0.0160256	2.88881e-10	41	30S ribosomal subunit protein S10	SL3408	STM14_4144
SL4090	rplJ	4385992	4386489	1	498	8	0.0160643	1.27015e-15	55	50S ribosomal subunit protein L10	SL4090	STM14_4988
SL0627	mrdB	700318	701430	-1	1113	18	0.0161725	4.09866e-33	83	rod shape-determining protein RodA	SL0627	STM14_0747
SL1645	cysB	1765260	1766234	-1	975	16	0.0164103	5.36935e-29	106	cys regulon transcriptional activator	SL1645	STM14_2072
SL3887	rffT	4158663	4160021	1	1359	23	0.0169242	2.93909e-39	196	probable 4-alpha-l-fucosyltransferase	SL3887	STM14_4726
SL2646	rpl19	2826061	2826408	-1	348	6	0.0172414	5.73189e-11	54	50S ribosomal protein L19. Chloroplast 50S ribosomal protein L19.	SL2646	STM14_3276
SL0917	cmk	1021561	1022244	1	684	12	0.0175439	3.90556e-20	60	cytidylate kinase	SL0917	STM14_1109
SL4286	yjeQ	4614219	4615295	-1	1077	19	0.0176416	8.45123e-31	103	putative membrane protein	SL4286	STM14_5230
SL4082	birA	4379028	4379990	1	963	17	0.0176532	1.09808e-27	107	bifunctional protein: biotin operon repressor and biotin-[acetyl-CoA carboxylase] synthetase	SL4082	STM14_4974
SL0172	yadF	201406	202068	-1	663	12	0.0180995	2.8723e-19	28	carbonic anhydrase	SL0172	STM14_0203
SL4285	psd	4613159	4614127	-1	969	18	0.0185759	3.80023e-27	130	phosphatidylserine decarboxylase proenzyme	SL4285	STM14_5229
SL3534	ftsX	3758349	3759404	-1	1056	20	0.0189394	3.72349e-29	164	cell division protein	SL3534	STM14_4297
SL3072	yqgF	3279368	3279784	1	417	8	0.0191847	2.88672e-12	38	Putative Holliday junction resolvase	SL3072	STM14_3741
SL4087	nusG	4383733	4384278	1	546	11	0.0201465	2.92148e-15	150	transcription antitermination protein	SL4087	STM14_4985
SL3892	hemD	4165857	4166597	-1	741	16	0.0215924	1.92997e-19	169	uroporphyrinogen III synthase	SL3892	STM14_4736
SL4171	ubiA	4476501	4477373	1	873	19	0.021764	1.53305e-22	130	4-hydroxybenzoate octaprenyl transferase	SL4171	STM14_5091
SL4325	priB	4651496	4651810	1	315	7	0.0222222	6.89589e-09	61	primosomal replication protein N	SL4325	STM14_5276
SL1682	hns	1804136	1804549	1	414	10	0.0241546	9.71425e-11	54	DNA-binding protein (histone-like protein Hlp- II)	SL1682	STM14_2116
SL3462	yrfF	3671706	3673838	1	2133	52	0.0243788	5.07842e-49	614	putative membrane protein	SL3462	STM14_4208
SL0417	ispA	476002	476901	-1	900	23	0.0255556	6.76646e-21	122	geranyltranstransferase	SL0417	STM14_0501
SL3346	mreB	3564936	3565979	-1	1044	27	0.0258621	8.53054e-24	114	rod shape-determining protein	SL3346	STM14_4068
SL2540	pdxJ	2720159	2720890	-1	732	19	0.0259563	4.41277e-17	86	Pyridoxal phosphate biosynthetic protein pdxJ	SL2540	STM14_3158
SL0657	ybeY	732177	732650	-1	474	13	0.0274262	4.02914e-11	78	conserved hypothetical protein	SL0657	STM14_0778
SL3836	atpF	4099847	4100317	-1	471	13	0.0276008	5.21029e-11	68	ATP synthase subunit B	SL3836	STM14_4665
