## Supplementary Materials for "Iron-dependent essential genes in *Salmonella* Typhimurium"

### Sheet: S3 Table
Additional file 2. Full list of Salmonella Typhimurium essential genes in iron-replete (LB) conditions identified by Tn-seq.
			TRANSIT						Tn-seq Explorer
			LB-I		LB-II		LB-III		LB-I			LB-II			LB-III
#Orf	Name	Desc	k	call	k	call	k	call	unique_insertion_counts: LB-I	all_reads_counts: LB-I	Essentiality indices:LB-I(Counting Unique Insertions)	unique_insertion_counts: LB-II	all_reads_counts: LB-II	Essentiality indices:LB-II (Counting Unique Insertions)	unique_insertion_counts: LB-III	all_reads_counts: LB-III	Essentiality indices:LB-III (Counting Unique Insertions)
STM14_0274	accA	acetyl-CoA carboxylase carboxyltransferase subunit alpha	0	Essential	0	Essential	0	Essential	0	0	0	0	0	0	0	0	0
STM14_4076	accB	acetyl-CoA carboxylase biotin carboxyl carrier protein subunit	0	Essential	1	Essential	0	Essential	1	2	1	0	0	0	0	0	0
STM14_4077	accC	acetyl-CoA carboxylase biotin carboxylase subunit	0	Essential	1	Essential	0	Essential	1	2	1	0	0	0	0	0	0
STM14_2914	accD	acetyl-CoA carboxylase subunit beta	1	Essential	0	Essential	0	Essential	1	1	2	1	1	1	0	0	0
STM14_0184	aceF	dihydrolipoamide acetyltransferase	0	Essential	3	Essential	1	Essential	3	14	2	0	0	0	1	15	1
STM14_0574	adk	adenylate kinase	0	Essential	0	Essential	0	Essential	0	0	0	0	0	0	0	0	0
STM14_3413	alaS	alanyl-tRNA synthetase	3	Essential	0	Essential	1	Essential	0	0	0	3	3	2	1	1	1
STM14_2322	argS	arginyl-tRNA synthetase	0	Essential	0	Essential	1	Essential	0	0	0	0	0	0	1	40	1
STM14_4260	asd	aspartate-semialdehyde dehydrogenase	0	Essential	0	Essential	0	Essential	0	0	0	0	0	0	0	0	0
STM14_1132	asnS	asparaginyl-tRNA synthetase	0	Essential	1	Essential	1	Essential	0	0	0	0	0	0	1	1	1
STM14_2312	aspS	aspartyl-tRNA synthetase	0	Essential	1	Essential	0	Essential	3	14	2	1	1	1	0	0	0
STM14_4665	atpF	F0F1 ATP synthase subunit B	0	Essential	1	Non-essential	0	Essential	1	15	1	0	0	0	0	0	1
STM14_4974	birA	biotin--protein ligase	0	Essential	1	Essential	2	Essential	1	2	1	0	0	0	2	10	2
STM14_3880	cca	multifunctional tRNA nucleotidyl transferase/2'3'-cyclic phosphodiesterase/2'nucleotidase/phosphatase	0	Essential	1	Essential	1	Essential	1	4	1	0	0	0	1	1	1
STM14_0264	cdsA	CDP-diglyceride synthase	0	Essential	0	Essential	0	Essential	0	0	0	0	0	0	0	0	0
STM14_0530	clpP	ATP-dependent Clp protease proteolytic subunit	0	Essential	0	Essential	0	Essential	0	0	0	0	0	0	0	0	0
STM14_0532	clpX	ATP-dependent protease ATP-binding subunit	0	Essential	0	Essential	1	Essential	0	0	0	0	0	0	1	1	1
STM14_1109	cmk	cytidylate kinase	1	Essential	2	Essential	2	Essential	2	76	2	1	27	1	1	21	1
STM14_4975	coaA	pantothenate kinase	0	Essential	3	Non-essential	0	Essential	3	13	3	1	17	1	0	0	0
STM14_4487	coaD	phosphopantetheine adenylyltransferase	1	Non-essential	1	Non-essential	0	Essential	1	4	1	1	4	1	0	0	0
STM14_0168	coaE	dephospho-CoA kinase	0	Essential	1	Non-essential	0	Essential	1	5	1	0	0	0	0	0	0
STM14_2072	cysB	transcriptional regulator CysB	3	Non-essential	2	Non-essential	3	Essential	3	40	2	2	3	2	1	9	1
STM14_0627	cysS	cysteinyl-tRNA synthetase	0	Essential	0	Essential	0	Essential	0	0	0	0	0	0	0	0	0
STM14_3052	dapA	dihydrodipicolinate synthase	0	Essential	0	Essential	0	Essential	0	0	0	0	0	0	0	0	0
STM14_0075	dapB	dihydrodipicolinate reductase	0	Essential	1	Essential	1	Essential	1	1	1	0	0	0	1	1	1
STM14_0253	dapD	2,3,4,5-tetrahydropyridine-2-carboxylate N-succinyltransferase	1	Non-essential	0	Essential	0	Essential	1	10	1	1	1	1	0	0	0
STM14_3046	dapE	succinyl-diaminopimelate desuccinylase	0	Essential	0	Essential	0	Essential	0	0	0	0	0	0	0	0	0
STM14_0156	ddl_2	D-alanine--D-alanine ligase	0	Essential	0	Essential	0	Essential	0	0	0	0	0	0	0	0	0
STM14_4492	dfp	bifunctional phosphopantothenoylcysteine decarboxylase/phosphopantothenate synthase	0	Essential	1	Essential	0	Essential	1	6	1	0	0	0	0	0	0
STM14_4632	dnaA	chromosomal replication initiation protein	0	Essential	1	Essential	0	Essential	1	17	1	0	0	0	0	0	0
STM14_5104	dnaB	replicative DNA helicase	0	Essential	1	Essential	0	Essential	1	1	1	0	0	0	0	0	0
STM14_5458	dnaC	DNA replication protein DnaC	0	Essential	0	Essential	0	Essential	0	0	0	0	0	0	0	0	0
STM14_0273	dnaE	DNA polymerase III subunit alpha	1	Essential	3	Essential	0	Essential	3	13	2	1	1	1	0	0	0
STM14_3887	dnaG	DNA primase	0	Essential	1	Essential	1	Essential	1	3	1	0	0	0	1	25	1
STM14_4631	dnaN	DNA polymerase III subunit beta	0	Essential	1	Non-essential	0	Essential	1	11	1	0	0	0	0	0	0
STM14_0309	dnaQ	DNA polymerase III subunit epsilon	1	Essential	3	Non-essential	0	Essential	3	4	2	1	1	1	0	0	0
STM14_5459	dnaT	primosomal protein I	0	Essential	0	Essential	0	Essential	0	0	0	0	0	0	0	0	0
STM14_0569	dnaX	DNA polymerase III subunits gamma and tau	0	Essential	0	Essential	0	Essential	0	0	0	0	0	0	0	0	0
STM14_4493	dut	deoxyuridine 5'-triphosphate nucleotidohydrolase	0	Essential	0	Essential	0	Essential	0	0	0	0	0	0	0	0	0
STM14_0261	dxr	1-deoxy-D-xylulose 5-phosphate reductoisomerase	1	Essential	1	Essential	0	Essential	1	4	1	1	3	1	0	0	0
STM14_0500	dxs	1-deoxy-D-xylulose-5-phosphate synthase	0	Essential	3	Essential	1	Essential	3	7	2	0	0	0	1	1	1
STM14_3089	engA	GTP-binding protein EngA	0	Essential	0	Essential	0	Essential	0	0	0	0	0	0	0	0	0
STM14_3557	eno	phosphopyruvate hydratase	1	Essential	0	Essential	1	Essential	0	0	0	0	0	1	1	1	1
STM14_3160	era	GTP-binding protein Era	1	Essential	0	Essential	0	Essential	0	0	0	1	1	1	0	0	0
STM14_1211	fabA	3-hydroxydecanoyl-(acyl carrier protein) dehydratase	0	Essential	0	Essential	0	Essential	0	0	0	0	0	0	0	0	0
STM14_2927	fabB	3-oxoacyl-(acyl carrier protein) synthase I	1	Essential	0	Essential	0	Essential	0	0	0	1	1	1	0	0	0
STM14_1367	fabD	acyl carrier protein S-malonyltransferase	0	Essential	0	Essential	0	Essential	0	0	0	0	0	0	0	0	0
STM14_1366	fabH	3-oxoacyl-(acyl carrier protein) synthase III	0	Essential	1	Non-essential	0	Essential	1	3	1	0	0	0	0	0	0
STM14_2053	fabI	enoyl-(acyl carrier protein) reductase	0	Essential	0	Essential	2	Essential	0	0	0	0	0	0	1	35	1
STM14_0269	fabZ	(3R)-hydroxymyristoyl-ACP dehydratase	0	Essential	2	Non-essential	0	Essential	1	3	1	0	0	0	0	0	0
STM14_3708	fba	fructose-bisphosphate aldolase	1	Essential	4	Essential	1	Essential	2	4	2	1	10	1	0	0	0
STM14_3281	ffh	signal recognition particle protein	0	Essential	1	Essential	0	Essential	1	2	1	0	0	0	0	0	0
STM14_4110	fmt	methionyl-tRNA formyltransferase	1	Essential	4	Non-essential	1	Essential	4	20	4	1	1	1	1	20	1
STM14_0106	folA	dihydrofolate reductase	1	Non-essential	0	Non-essential	0	Essential	0	0	0	1	1	1	0	0	0
STM14_2913	folC	bifunctional folylpolyglutamate synthase/ dihydrofolate synthase	0	Essential	1	Essential	0	Essential	1	4	1	0	0	0	0	0	0
STM14_0632	folD	bifunctional 5,10-methylene-tetrahydrofolate dehydrogenase/ 5,10-methylene-tetrahydrofolate cyclohydrolase	0	Essential	1	Non-essential	0	Essential	1	1	1	0	0	0	0	0	0
STM14_2703	folE	GTP cyclohydrolase I	0	Essential	1	Non-essential	0	Essential	1	4	1	0	0	0	1	10	1
STM14_3978	folP	dihydropteroate synthase	1	Essential	1	Non-essential	1	Essential	1	4	1	1	1	1	0	0	0
STM14_0260	frr	ribosome recycling factor	0	Essential	0	Essential	0	Essential	0	0	0	0	0	0	0	0	0
STM14_0158	ftsA	cell division protein FtsA	0	Essential	1	Essential	0	Essential	1	2	1	0	0	0	0	0	0
STM14_4298	ftsE	cell division protein FtsE	0	Essential	1	Non-essential	0	Essential	1	4	1	0	0	0	1	1	1
STM14_0148	ftsI	division specific transpeptidase	0	Essential	0	Essential	1	Essential	0	0	0	0	0	0	1	1	1
STM14_0147	ftsL	cell division protein FtsL	0	Essential	0	Essential	0	Essential	0	0	0	0	0	0	0	0	0
STM14_0157	ftsQ	cell division protein FtsQ	0	Essential	0	Essential	0	Essential	0	0	0	0	0	0	0	0	0
STM14_0153	ftsW	cell division protein FtsW	0	Essential	0	Essential	0	Essential	0	0	0	0	0	0	0	0	0
STM14_4297	ftsX	cell division protein FtsX	1	Essential	1	Essential	2	Essential	1	2	1	1	3	1	2	3	2
STM14_4299	ftsY	cell division protein FtsY	0	Essential	2	Essential	0	Essential	2	6	2	0	0	0	0	0	0
STM14_0159	ftsZ	cell division protein FtsZ	0	Essential	0	Essential	1	Essential	0	0	0	0	0	0	1	1	1
STM14_4150	fusA	elongation factor G	0	Essential	4	Non-essential	1	Essential	5	19	2	0	0	0	1	25	1
STM14_1565	gapA	glyceraldehyde-3-phosphate dehydrogenase	0	Essential	0	Essential	1	Essential	0	0	0	0	0	0	1	1	1
STM14_3885	gcp	O-sialoglycoprotein endopeptidase	0	Essential	1	Essential	1	Essential	1	7	1	0	0	0	1	20	1
STM14_3977	glmM	phosphoglucosamine mutase	3	Non-essential	1	Essential	0	Essential	1	2	1	3	15	2	0	0	0
STM14_4656	glmS	D-fructose-6-phosphate amidotransferase	2	Essential	1	Essential	0	Essential	1	1	1	2	40	2	0	0	0
STM14_4657	glmU	bifunctional N-acetylglucosamine-1-phosphate uridyltransferase/glucosamine-1-phosphate acetyltransferase	1	Essential	0	Essential	0	Essential	0	0	0	1	1	1	1	6	1
STM14_0546	glnK	nitrogen regulatory protein P-II 2	0	Essential	0	Essential	0	Essential	0	0	0	0	0	0	0	0	0
STM14_0799	glnS	glutaminyl-tRNA synthetase	0	Essential	1	Essential	1	Essential	1	14	1	0	0	0	1	1	1
STM14_2969	gltX	glutamyl-tRNA synthetase	4	Essential	1	Essential	0	Essential	1	1	1	4	4	2	0	0	0
STM14_4407	glyQ	glycyl-tRNA synthetase subunit alpha	1	Essential	3	Non-essential	0	Essential	3	14	3	1	7	1	0	0	0
STM14_4406	glyS	glycyl-tRNA synthetase subunit beta	1	Essential	5	Non-essential	0	Essential	5	15	2	1	7	1	0	0	0
STM14_2362	glyW	Gly tRNA	2	Essential	1	Essential	2	Essential	1	1	1	2	11	2	2	26	2
STM14_4505	gmk	guanylate kinase	0	Essential	1	Non-essential	1	Essential	1	9	1	0	0	0	1	1	1
STM14_5207	groEL	chaperonin GroEL	0	Essential	1	Essential	0	Essential	1	1	1	0	0	0	0	0	0
STM14_5206	groES	co-chaperonin GroES	0	Essential	0	Non-essential	1	Essential	0	0	2	0	0	0	1	50	2
STM14_2804	gyrA	DNA gyrase subunit A	1	Essential	6	Essential	0	Essential	6	36	3	1	1	1	0	0	0
STM14_4628	gyrB	DNA gyrase subunit B	0	Essential	5	Essential	0	Essential	5	10	4	0	0	0	0	0	0
STM14_2147	hemA	glutamyl-tRNA reductase	1	Essential	0	Essential	0	Essential	0	0	0	1	2	1	0	0	0
STM14_4737	hemC	porphobilinogen deaminase	0	Essential	0	Essential	2	Essential	0	0	0	0	0	0	2	44	2
STM14_4736	hemD	uroporphyrinogen-III synthase	0	Essential	0	Essential	2	Essential	0	0	0	0	0	0	2	6	2
STM14_5008	hemE	uroporphyrinogen decarboxylase	1	Essential	0	Essential	0	Essential	0	0	0	1	1	1	0	0	0
STM14_0576	hemH	ferrochelatase	1	Non-essential	0	Essential	0	Essential	0	0	0	1	4	1	0	0	0
STM14_3981	hflB	ATP-dependent metalloprotease	0	Essential	0	Essential	1	Essential	0	0	0	0	0	0	1	38	1
STM14_3093	hisS	histidyl-tRNA synthetase	0	Essential	0	Essential	0	Essential	0	0	0	0	0	0	0	0	0
STM14_0267	hlpA	periplasmic chaperone	1	Essential	0	Essential	0	Essential	0	0	0	1	4	1	0	0	0
STM14_2119	hnr	response regulator of RpoS	3	Non-essential	2	Non-essential	1	Essential	1	4	1	2	11	2	1	5	1
STM14_2116	hns	global DNA-binding transcriptional dual regulator H-NS	0	Essential	1	Non-essential	0	Essential	1	9	1	0	0	0	0	0	0
STM14_0754	holA	DNA polymerase III subunit delta	1	Essential	1	Essential	0	Essential	1	1	1	1	1	1	0	0	0
STM14_1374	holB	DNA polymerase III subunit delta'	0	Essential	0	Essential	0	Essential	0	0	0	0	0	0	0	0	0
STM14_1323	htrB	lipid A biosynthesis lauroyl acyltransferase	0	Essential	0	Essential	1	Essential	0	0	0	0	0	0	1	1	1
STM14_0055	ileS	isoleucyl-tRNA synthetase	1	Essential	1	Essential	0	Essential	1	1	1	1	1	1	0	0	0
STM14_0112	imp	organic solvent tolerance protein	2	Essential	3	Essential	3	Essential	3	13	2	2	2	2	2	2	1
STM14_3969	infB	translation initiation factor IF-2	0	Essential	1	Essential	0	Essential	3	19	2	0	0	0	0	0	0
STM14_1620	infC	translation initiation factor IF-3	0	Essential	1	Essential	0	Essential	1	7	1	0	0	0	0	0	0
STM14_2150	ipk	4-diphosphocytidyl-2-C-methyl-D-erythritol kinase	0	Essential	0	Essential	2	Essential	0	0	0	0	0	0	2	3	2
STM14_0501	ispA	geranyltranstransferase	0	Essential	1	Non-essential	0	Essential	1	11	1	0	0	0	0	0	0
STM14_3533	ispD	2-C-methyl-D-erythritol 4-phosphate cytidylyltransferase	1	Non-essential	0	Essential	1	Essential	0	0	0	1	6	1	1	1	1
STM14_3532	ispF	2-C-methyl-D-erythritol 2,4-cyclodiphosphate synthase	0	Essential	0	Essential	0	Essential	0	0	0	0	0	0	0	0	0
STM14_3094	ispG	4-hydroxy-3-methylbut-2-en-1-yl diphosphate synthase	0	Essential	0	Essential	1	Essential	0	0	0	0	0	0	1	1	1
STM14_0059	ispH	4-hydroxy-3-methylbut-2-enyl diphosphate reductase	0	Essential	1	Essential	0	Essential	1	1	1	0	0	0	0	0	0
STM14_2142	kdsA	2-dehydro-3-deoxyphosphooctonate aldolase	0	Essential	0	Essential	0	Essential	0	0	0	0	0	0	0	0	0
STM14_1117	kdsB	3-deoxy-manno-octulosonate cytidylyltransferase	0	Essential	0	Essential	1	Essential	0	0	0	0	0	1	1	6	1
STM14_4486	kdtA	3-deoxy-D-manno-octulosonic-acid transferase	1	Essential	3	Non-essential	1	Essential	3	13	2	1	1	1	1	38	1
STM14_0855	kgd	alpha-ketoglutarate decarboxylase	4	Essential	4	Essential	4	Essential	4	49	2	4	38	3	4	18	2
STM14_3162	lepB	lsignal peptidase I	1	Essential	2	Non-essential	0	Essential	2	3	2	1	34	1	0	0	0
STM14_3975	leuU	Leu tRNA	0	Non-essential	0	Non-essential	0	Essential	0	0	3	0	0	1	0	0	0
STM14_5094	lexA	LexA repressor	0	Essential	0	Essential	1	Essential	0	0	0	0	0	0	1	1	1
STM14_3618	lgt	prolipoprotein diacylglyceryl transferase	0	Essential	2	Essential	0	Essential	2	4	2	0	0	0	0	0	0
STM14_2982	ligA	NAD-dependent DNA ligase LigA	0	Essential	2	Essential	1	Essential	2	7	1	0	0	0	1	1	1
STM14_0737	lipA	lipoyl synthase	0	Essential	0	Essential	0	Essential	0	0	0	0	0	0	0	0	0
STM14_0775	lnt	apolipoprotein N-acyltransferase	1	Essential	0	Essential	1	Essential	0	0	0	1	17	1	1	1	1
STM14_1085	lolA	outer-membrane lipoprotein carrier protein	0	Essential	1	Non-essential	0	Essential	1	11	1	0	0	0	0	0	0
STM14_2149	lolB	outer membrane lipoprotein LolB	1	Non-essential	1	Non-essential	0	Essential	1	1	1	1	4	1	0	0	0
STM14_1393	lolD	lipoprotein transporter ATP-binding subunit	0	Essential	0	Essential	0	Essential	0	0	0	0	0	0	0	0	0
STM14_0185	lpdA	dihydrolipoamide dehydrogenase	0	Essential	3	Essential	2	Essential	3	13	3	0	0	0	2	2	1
STM14_0270	lpxA	UDP-N-acetylglucosamine acyltransferase	0	Essential	0	Essential	0	Essential	0	0	0	0	0	0	0	0	0
STM14_0271	lpxB	lipid-A-disaccharide synthase	0	Essential	2	Essential	0	Essential	2	3	2	0	0	0	0	0	0
STM14_0160	lpxC	UDP-3-O-[3-hydroxymyristoyl] N-acetylglucosamine deacetylase	0	Essential	2	Non-essential	0	Essential	2	6	2	0	0	0	0	0	0
STM14_0268	lpxD	UDP-3-O-[3-hydroxymyristoyl] glucosamine N-acyltransferase	0	Essential	0	Essential	0	Essential	0	0	0	0	0	0	0	0	0
STM14_0625	lpxH	UDP-2,3-diacylglucosamine hydrolase	1	Essential	0	Essential	1	Essential	0	0	0	1	1	1	1	6	1
STM14_1114	lpxK	tetraacyldisaccharide 4'-kinase	0	Essential	1	Non-essential	0	Essential	1	7	1	0	0	0	0	0	0
STM14_0056	lspA	lipoprotein signal peptidase	0	Essential	0	Essential	0	Essential	0	0	0	0	0	0	0	0	0
STM14_3672	lysS	lysyl-tRNA synthetase	1	Essential	0	Essential	2	Essential	0	0	0	1	17	1	2	5	2
STM14_0255	map	methionine aminopeptidase	0	Essential	0	Essential	0	Essential	0	0	0	0	0	0	0	0	0
STM14_2658	metG	methionyl-tRNA synthetase	1	Essential	1	Essential	1	Essential	1	8	1	1	1	1	1	6	1
STM14_3733	metK	S-adenosylmethionine synthetase	0	Essential	0	Essential	0	Essential	0	0	0	0	0	0	0	0	0
STM14_0146	mraW	S-adenosyl-methyltransferase MraW	0	Essential	1	Essential	0	Essential	1	2	1	0	0	0	0	0	0
STM14_0151	mraY	phospho-N-acetylmuramoyl-pentapeptide- transferase	1	Essential	0	Essential	2	Essential	0	0	0	1	1	1	2	23	2
STM14_0748	mrdA	penicillin-binding protein 2	1	Essential	6	Non-essential	0	Essential	6	40	4	2	34	2	0	0	0
STM14_0747	mrdB	cell wall shape-determining protein	2	Essential	2	Essential	0	Essential	2	2	2	2	3	1	0	0	0
STM14_4068	mreB	rod shape-determining protein	0	Essential	3	Essential	0	Essential	2	8	2	0	0	0	0	0	0
STM14_4067	mreC	cell wall structural complex MreBCD transmembrane component MreC	0	Essential	0	Essential	1	Essential	0	0	0	0	0	0	1	42	1
STM14_4066	mreD	rod shape-determining protein MreD	1	Essential	0	Essential	2	Essential	0	0	0	0	0	0	0	0	0
STM14_1113	msbA	lipid transporter ATP-binding/permease protein	1	Essential	0	Essential	0	Essential	0	0	0	1	1	1	0	0	0
STM14_2297	msbB	lipid A biosynthesis (KDO)2-(lauroyl)-lipid IVA acyltransferase	0	Essential	2	Essential	0	Essential	0	0	0	0	0	0	0	0	0
STM14_1124	mukB	cell division protein MukB	0	Essential	4	Essential	3	Essential	4	12	2	0	0	0	3	9	2
STM14_1123	mukE	condesin subunit E	1	Essential	1	Essential	0	Essential	1	6	1	1	1	1	0	0	0
STM14_1122	mukF	condesin subunit F	1	Essential	4	Essential	1	Essential	4	18	4	1	25	1	1	2	1
STM14_3994	murA	UDP-N-acetylglucosamine 1-carboxyvinyltransferase	0	Essential	1	Essential	1	Essential	1	4	1	0	0	0	1	5	1
STM14_4973	murB	UDP-N-acetylenolpyruvoylglucosamine reductase	0	Essential	2	Non-essential	0	Essential	2	7	2	0	0	0	0	0	0
STM14_0155	murC	UDP-N-acetylmuramate--L-alanine ligase	0	Essential	1	Essential	1	Essential	1	1	1	0	0	0	1	5	1
STM14_0152	murD	UDP-N-acetylmuramoyl-L-alanyl-D-glutamate synthetase	1	Essential	0	Essential	0	Essential	0	0	0	1	1	1	0	0	0
STM14_0149	murE	UDP-N-acetylmuramoylalanyl-D-glutamate--2, 6-diaminopimelate ligase	0	Essential	0	Essential	0	Essential	0	0	0	0	0	0	0	0	0
STM14_0150	murF	UDP-N-acetylmuramoyl-tripeptide--D-alanyl-D- alanine ligase	1	Essential	1	Essential	1	Essential	1	1	1	1	1	1	1	2	1
STM14_0154	murG	N-acetylglucosaminyl transferase	0	Essential	1	Essential	0	Essential	1	5	1	0	0	0	0	0	0
STM14_4966	murI	glutamate racemase	0	Essential	0	Essential	0	Essential	0	0	0	0	0	0	0	0	0
STM14_1340	mviN	putative virulence protein	1	Essential	0	Essential	0	Essential	0	0	0	1	1	1	0	0	0
STM14_0753	nadD	nicotinic acid mononucleotide adenylyltransferase	0	Essential	1	Non-essential	1	Essential	1	9	1	0	0	0	1	1	1
STM14_1590	nadE	NAD synthetase	1	Essential	1	Non-essential	1	Essential	1	3	1	1	1	1	1	1	1
STM14_2812	nrdA	ribonucleotide-diphosphate reductase subunit alpha	0	Essential	4	Essential	0	Essential	4	19	3	0	0	0	0	0	0
STM14_2813	nrdB	ribonucleotide-diphosphate reductase subunit beta	0	Essential	2	Essential	0	Essential	2	2	2	0	0	0	0	0	0
STM14_3970	nusA	transcription elongation factor NusA	1	Essential	0	Essential	0	Essential	1	1	1	1	6	1	0	0	0
STM14_0495	nusB	transcription antitermination protein NusB	1	Essential	0	Essential	0	Essential	0	0	0	1	1	1	0	0	0
STM14_4985	nusG	transcription antitermination protein NusG	0	Essential	0	Essential	0	Essential	0	0	0	0	0	0	0	0	0
STM14_3846	parC	DNA topoisomerase IV subunit A	1	Essential	1	Essential	1	Essential	1	2	1	1	1	1	1	1	1
STM14_3854	parE	DNA topoisomerase IV subunit B	1	Essential	4	Non-essential	0	Essential	4	12	2	1	1	1	0	0	0
STM14_1746	pdxH	pyridoxamine 5'-phosphate oxidase	1	Essential	4	Non-essential	1	Essential	4	37	4	1	7	1	1	1	1
STM14_3158	pdxJ	pyridoxal phosphate biosynthetic protein PdxJ	2	Non-essential	1	Essential	1	Essential	0	0	0	1	12	1	0	0	0
STM14_0247	pfs	5'-methylthioadenosine/S-adenosylhomocysteine nucleosidase	0	Essential	0	Essential	0	Essential	0	0	0	0	0	0	0	0	0
STM14_2363	pgsA	phosphatidylglycerophosphate synthetase	0	Essential	0	Essential	1	Essential	0	0	0	0	0	0	1	2	1
STM14_1624	pheS	phenylalanyl-tRNA synthetase subunit alpha	0	Essential	1	Essential	0	Essential	1	5	1	0	0	0	0	0	0
STM14_1625	pheT	phenylalanyl-tRNA synthetase subunit beta	0	Essential	1	Essential	0	Essential	1	4	1	0	0	0	0	0	0
STM14_5092	plsB	glycerol-3-phosphate acyltransferase	1	Essential	3	Essential	0	Essential	3	9	2	1	1	1	0	0	0
STM14_3845	plsC	1-acyl-sn-glycerol-3-phosphate acyltransferase	1	Essential	0	Essential	1	Essential	0	0	0	1	2	1	1	1	1
STM14_3288	ppnK	inorganic polyphosphate/ATP-NAD kinase	0	Essential	0	Essential	1	Essential	0	0	0	0	0	0	1	13	1
STM14_2146	prfA	peptide chain release factor 1	0	Essential	1	Essential	0	Essential	1	2	1	0	0	0	0	0	0
STM14_3673	prfB	peptide chain release factor 2	0	Essential	0	Essential	0	Essential	0	0	0	0	0	0	0	0	0
STM14_4923	priA	primosome assembly protein PriA	0	Essential	2	Essential	1	Essential	2	28	1	0	0	0	1	12	1
STM14_5276	priB	primosomal replication protein N	1	Essential	2	Non-essential	1	Essential	2	41	2	1	46	1	1	1	1
STM14_0284	proS	prolyl-tRNA synthetase	0	Essential	2	Essential	0	Essential	3	5	3	0	0	0	0	0	0
STM14_2153	prsA	ribose-phosphate pyrophosphokinase	0	Essential	0	Essential	0	Essential	0	0	0	0	0	0	0	0	0
STM14_5229	psd	phosphatidylserine decarboxylase	3	Essential	1	Essential	3	Essential	0	0	0	0	0	0	0	0	0
STM14_3250	pssA	phosphatidylserine synthase	1	Essential	2	Non-essential	1	Essential	2	3	2	1	13	1	1	7	1
STM14_2156	pth	peptidyl-tRNA hydrolase	0	Non-essential	0	Non-essential	1	Essential	0	0	0	0	0	0	1	1	1
STM14_1410	purB	adenylosuccinate lyase	0	Essential	4	Essential	0	Essential	4	41	4	0	0	0	0	0	0
STM14_3558	pyrG	CTP synthetase	0	Essential	2	Essential	1	Essential	2	6	1	0	0	0	1	7	1
STM14_0259	pyrH	uridylate kinase	2	Non-essential	1	Non-essential	0	Essential	1	1	1	2	2	2	0	0	0
STM14_4710	rep	ATP-dependent DNA helicase Rep	0	Essential	4	Non-essential	2	Essential	3	23	2	0	0	0	2	11	2
STM14_3876	rfaE	bifunctional heptose 7-phosphate kinase/heptose 1-phosphate adenyltransferase	1	Essential	3	Essential	1	Essential	2	5	2	0	0	0	1	1	1
STM14_4715	rho	transcription termination factor Rho	0	Essential	0	Essential	0	Essential	0	0	0	0	0	0	0	0	0
STM14_3869	ribB	3,4-dihydroxy-2-butanone 4-phosphate synthase	0	Essential	0	Essential	0	Essential	0	0	0	0	0	0	0	0	0
STM14_0493	ribD	bifunctional diaminohydroxyphosphoribosylaminopyrimidine deaminase/5-amino-6-(5-phosphoribosylamino)uracil reductase	0	Essential	1	Essential	1	Essential	1	1	1	0	0	0	1	1	1
STM14_0054	ribF	bifunctional riboflavin kinase/FMN adenylyltransferase	2	Non-essential	0	Essential	1	Essential	0	0	0	2	3	2	1	7	1
STM14_0494	ribH	riboflavin synthase subunit beta	0	Essential	0	Essential	0	Essential	0	0	0	0	0	0	0	0	0
STM14_3278	rimM	16S rRNA-processing protein	0	Essential	0	Essential	0	Essential	0	0	0	0	0	0	0	0	0
STM14_0755	rlpB	LPS-assembly lipoprotein RplB	1	Essential	1	Essential	0	Essential	1	4	1	1	3	1	0	0	0
STM14_3161	rnc	ribonuclease III	0	Essential	1	Non-essential	0	Essential	1	12	1	0	0	0	0	0	0
STM14_0272	rnhB	ribonuclease HII	0	Essential	0	Essential	1	Essential	0	0	0	0	0	0	1	14	1
STM14_4635	rnpA	ribonuclease P	0	Essential	0	Essential	0	Essential	0	0	0	0	0	0	0	0	0
STM14_3701	rpiA	ribose-5-phosphate isomerase A	0	Essential	1	Essential	1	Non-essential	1	2	1	0	0	0	1	18	1
STM14_4140	rplB	50S ribosomal protein L2	0	Essential	1	Non-essential	0	Essential	1	1	1	0	0	0	0	0	0
STM14_4143	rplC	50S ribosomal protein L3	0	Essential	1	Essential	1	Essential	1	8	1	0	0	0	1	1	1
STM14_4142	rplD	50S ribosomal protein L4	0	Essential	0	Essential	1	Essential	0	0	0	0	0	0	1	8	1
STM14_4131	rplE	50S ribosomal protein L5	0	Essential	1	Essential	0	Essential	1	1	1	0	0	0	0	0	0
STM14_4128	rplF	50S ribosomal protein L6	0	Essential	1	Non-essential	0	Essential	1	9	1	0	0	0	0	0	0
STM14_4988	rplJ	50S ribosomal protein L10	0	Essential	0	Essential	1	Essential	0	0	0	0	0	0	1	1	1
STM14_4986	rplK	50S ribosomal protein L11	0	Essential	1	Non-essential	0	Essential	1	8	1	0	0	0	0	0	0
STM14_4989	rplL	50S ribosomal protein L7/L12	0	Essential	0	Essential	0	Essential	0	0	0	0	0	0	0	0	0
STM14_4037	rplM	50S ribosomal protein L13	0	Essential	0	Essential	0	Essential	0	0	0	0	0	0	0	0	0
STM14_4133	rplN	50S ribosomal protein L14	0	Essential	0	Essential	1	Essential	0	0	0	0	0	0	1	1	1
STM14_4124	rplO	50S ribosomal protein L15	0	Essential	0	Essential	0	Essential	0	0	0	0	0	0	0	0	0
STM14_4136	rplP	50S ribosomal protein L16	0	Essential	2	Essential	1	Essential	2	2	2	0	0	0	1	33	1
STM14_4117	rplQ	50S ribosomal protein L17	0	Essential	0	Non-essential	0	Essential	0	0	0	0	0	0	0	0	0
STM14_4127	rplR	50S ribosomal protein L18	0	Essential	2	Non-essential	1	Essential	2	17	2	0	0	0	1	1	1
STM14_3276	rplS	50S ribosomal protein L19	1	Non-essential	2	Non-essential	2	Essential	0	0	0	0	0	1	0	0	0
STM14_1622	rplT	50S ribosomal protein L20	0	Essential	1	Non-essential	0	Essential	1	3	1	0	0	0	0	0	0
STM14_3991	rplU	50S ribosomal protein L21	0	Essential	0	Non-essential	0	Essential	0	0	0	0	0	0	0	0	0
STM14_4138	rplV	50S ribosomal protein L22	0	Essential	0	Non-essential	0	Essential	0	0	1	0	0	0	0	0	0
STM14_4141	rplW	50S ribosomal protein L23	0	Essential	0	Essential	0	Essential	0	0	0	0	0	0	1	1	1
STM14_4132	rplX	50S ribosomal protein L24	0	Essential	0	Essential	0	Essential	0	0	0	0	0	0	0	0	0
STM14_3990	rpmA	50S ribosomal protein L27	0	Essential	1	Non-essential	0	Essential	1	2	1	0	0	0	0	0	0
STM14_4135	rpmC	50S ribosomal protein L29	1	Essential	0	Non-essential	0	Essential	0	0	1	1	1	1	0	0	0
STM14_4125	rpmD	50S ribosomal protein L30	0	Essential	0	Essential	0	Essential	0	0	0	0	0	0	0	0	0
STM14_4634	rpmH	50S ribosomal protein L34	0	Essential	0	Essential	0	Essential	0	0	0	0	0	0	0	0	0
STM14_1621	rpmI	50S ribosomal protein L35	0	Essential	0	Essential	0	Essential	0	0	0	0	0	0	0	0	0
STM14_4122	rpmJ_2	50S ribosomal protein L36	1	Essential	2	Non-essential	0	Essential	1	20	1	1	1	1	0	0	0
STM14_4118	rpoA	DNA-directed RNA polymerase subunit alpha	0	Essential	1	Essential	0	Essential	1	1	1	0	0	0	0	0	0
STM14_4990	rpoB	DNA-directed RNA polymerase subunit beta	3	Essential	6	Essential	0	Essential	6	16	4	3	4	1	0	0	0
STM14_4991	rpoC	DNA-directed RNA polymerase subunit beta'	0	Essential	9	Essential	1	Essential	9	57	6	0	0	0	1	1	1
STM14_3888	rpoD	RNA polymerase sigma factor RpoD	0	Essential	2	Essential	0	Essential	2	5	1	0	0	0	0	0	0
STM14_4295	rpoH	RNA polymerase factor sigma-32	0	Essential	1	Essential	1	Essential	1	1	1	0	0	0	1	1	1
STM14_1110	rpsA	30S ribosomal protein S1	2	Essential	4	Non-essential	0	Essential	4	29	2	2	30	1	0	0	0
STM14_0257	rpsB	30S ribosomal protein S2	0	Essential	2	Essential	0	Essential	2	6	2	0	0	0	0	0	0
STM14_4137	rpsC	30S ribosomal protein S3	0	Essential	0	Essential	0	Essential	0	0	0	0	0	0	0	0	0
STM14_4119	rpsD	30S ribosomal protein S4	0	Essential	1	Non-essential	0	Essential	1	9	1	0	0	0	0	0	0
STM14_4126	rpsE	30S ribosomal protein S5	0	Essential	0	Essential	0	Essential	0	0	0	0	0	0	0	0	0
STM14_5275	rpsF	30S ribosomal protein S6	0	Essential	1	Non-essential	0	Essential	1	3	1	0	0	0	0	0	0
STM14_4151	rpsG	30S ribosomal protein S7	0	Essential	0	Essential	0	Essential	0	0	0	0	0	0	0	0	0
STM14_4129	rpsH	30S ribosomal protein S8	1	Essential	1	Essential	0	Essential	1	5	1	1	1	1	0	0	0
STM14_4036	rpsI	30S ribosomal protein S9	0	Essential	0	Essential	1	Essential	0	0	0	0	0	0	1	16	1
STM14_4144	rpsJ	30S ribosomal protein S10	0	Essential	0	Essential	0	Essential	0	0	0	0	0	0	0	0	0
STM14_4120	rpsK	30S ribosomal protein S11	0	Essential	1	Non-essential	0	Essential	1	1	1	0	0	0	0	0	0
STM14_4152	rpsL	30S ribosomal protein S12	0	Essential	2	Non-essential	1	Essential	2	6	2	0	0	0	1	1	1
STM14_4121	rpsM	30S ribosomal protein S13	0	Essential	1	Non-essential	0	Essential	0	0	1	0	0	0	0	0	0
STM14_4130	rpsN	30S ribosomal subunit protein S14	0	Essential	0	Essential	0	Essential	0	0	0	0	0	0	0	0	0
STM14_3279	rpsP	30S ribosomal protein S16	0	Essential	2	Essential	1	Non-essential	2	18	2	0	0	0	1	5	1
STM14_4134	rpsQ	30S ribosomal protein S17	0	Essential	0	Non-essential	0	Essential	0	0	1	0	0	0	0	0	0
STM14_4139	rpsS	30S ribosomal protein S19	0	Essential	1	Non-essential	0	Essential	1	18	1	0	0	0	0	0	0
STM14_3982	rrmJ	23S rRNA methyltransferase J	2	Essential	0	Non-essential	0	Essential	0	0	0	1	9	1	0	0	0
STM14_0162	secA	preprotein translocase subunit SecA	0	Essential	2	Essential	1	Essential	2	2	1	0	0	0	1	1	1
STM14_0482	secD	preprotein translocase subunit SecD	0	Essential	1	Essential	0	Essential	1	1	1	0	0	0	0	0	0
STM14_4984	secE	preprotein translocase subunit SecE	0	Essential	0	Essential	0	Essential	0	0	0	0	0	0	0	0	0
STM14_0483	secF	preprotein translocase subunit SecF	0	Essential	0	Essential	0	Essential	0	0	0	0	0	0	0	0	0
STM14_4123	secY	preprotein translocase subunit SecY	0	Essential	1	Essential	1	Essential	1	14	1	0	0	0	1	1	1
STM14_1088	serS	seryl-tRNA synthetase	0	Essential	1	Essential	0	Essential	1	2	1	0	0	0	0	0	0
STM14_0186	STM14_0186	hypothetical protein	0	Essential	0	Essential	0	Essential	0	0	0	0	0	0	0	0	0
STM14_0256	STM14_0256	30S ribosomal protein S2	0	Essential	0	Essential	0	Essential	0	0	0	0	0	0	0	0	0
STM14_0262	STM14_0262	hypothetical protein	0	Essential	1	Non-essential	0	Essential	1	3	1	0	0	0	0	0	0
STM14_0310	STM14_0310	hypothetical protein	0	Essential	0	Non-essential	0	Essential	0	0	0	0	0	0	0	0	0
STM14_0531	STM14_0531	hypothetical protein	0	Essential	0	Essential	1	Essential	0	0	0	0	0	0	1	1	1
STM14_0573	STM14_0573	hypothetical protein	0	Essential	0	Essential	0	Essential	0	0	0	0	0	0	0	0	0
STM14_0738	STM14_0738	hypothetical protein	0	Essential	0	Essential	2	Essential	0	0	0	0	0	0	1	50	1
STM14_1053	STM14_1053	hypothetical protein	0	Essential	0	Non-essential	0	Essential	0	0	0	0	0	0	0	0	0
STM14_1087	STM14_1087	hypothetical protein	0	Essential	0	Essential	0	Essential	0	0	0	0	0	0	0	0	0
STM14_1131	STM14_1131	hypothetical protein	0	Essential	0	Essential	0	Essential	0	0	0	0	0	0	0	0	0
STM14_1623	STM14_1623	hypothetical protein	0	Essential	0	Non-essential	0	Essential	0	0	1	0	0	0	0	0	0
STM14_2065	STM14_2065	hypothetical protein	1	Non-essential	0	Essential	0	Essential	0	0	0	1	10	2	0	0	0
STM14_2117	STM14_2117	hypothetical protein	0	Essential	0	Non-essential	0	Essential	0	0	0	0	0	0	0	0	0
STM14_2148	STM14_2148	hypothetical protein	0	Non-essential	0	Essential	0	Essential	0	0	0	0	0	1	0	0	0
STM14_2151	STM14_2151	hypothetical protein	0	Essential	0	Essential	0	Essential	0	0	0	0	0	0	0	0	0
STM14_2152	STM14_2152	hypothetical protein	0	Essential	0	Essential	0	Essential	0	0	0	0	0	0	0	0	0
STM14_2321	STM14_2321	hypothetical protein	1	Essential	0	Non-essential	0	Essential	0	0	1	1	1	1	0	0	0
STM14_3090	STM14_3090	hypothetical protein	0	Essential	0	Non-essential	0	Essential	0	0	1	0	0	0	0	0	0
STM14_3119	STM14_3119	hypothetical protein	0	Non-essential	1	Non-essential	0	Essential	1	13	2	0	0	1	0	0	0
STM14_3122	STM14_3122	hypothetical protein	0	Essential	0	Essential	0	Essential	0	0	0	0	0	0	0	0	0
STM14_3123	STM14_3123	hypothetical protein	0	Essential	0	Essential	0	Essential	0	0	0	0	0	0	0	0	0
STM14_3414	STM14_3414	hypothetical protein	0	Essential	0	Essential	0	Essential	0	0	0	0	0	0	0	0	0
STM14_3415	STM14_3415	hypothetical protein	0	Essential	0	Essential	0	Essential	0	0	0	0	0	0	0	0	0
STM14_3619	STM14_3619	hypothetical protein	0	Essential	0	Essential	1	Essential	0	0	0	0	0	0	1	7	2
STM14_3691	STM14_3691	hypothetical protein	0	Essential	0	Non-essential	0	Essential	0	0	1	0	0	0	0	0	0
STM14_3884	STM14_3884	hypothetical protein	1	Essential	0	Essential	0	Essential	0	0	0	1	1	1	0	0	0
STM14_4075	STM14_4075	hypothetical protein	0	Essential	0	Non-essential	0	Essential	0	0	1	0	0	0	0	0	0
STM14_4983	STM14_4983	hypothetical protein	0	Essential	0	Essential	0	Essential	0	0	0	0	0	0	0	0	0
STM14_0856	sucB	dihydrolipoamide acetyltransferase	1	Essential	1	Essential	0	Essential	1	2	1	1	13	1	0	0	0
STM14_3124	suhB	inositol monophosphatase	0	Essential	0	Essential	0	Essential	0	0	0	0	0	0	0	0	0
STM14_1373	tdk_1	thymidylate kinase	0	Essential	0	Essential	0	Essential	0	0	0	0	0	0	0	0	0
STM14_1619	thrS	threonyl-tRNA synthetase	1	Essential	4	Essential	2	Essential	4	34	2	1	37	1	2	4	2
STM14_3617	thyA	thymidylate synthase	1	Essential	1	Non-essential	0	Essential	1	3	1	0	0	0	0	0	0
STM14_3277	trmD	tRNA (guanine-N(1)-)-methyltransferase	1	Essential	1	Essential	0	Essential	1	1	1	1	1	1	0	0	0
STM14_1412	trmU	tRNA (5-methylaminomethyl-2-thiouridylate)-methyltransferase	1	Essential	3	Essential	0	Essential	4	57	3	1	1	1	0	0	0
STM14_0258	tsf	elongation factor Ts	0	Essential	0	Essential	0	Essential	0	0	0	0	0	0	0	0	0
STM14_1747	tyrS	tyrosyl-tRNA synthetase	0	Essential	0	Essential	0	Essential	0	0	0	0	0	0	0	0	0
STM14_5091	ubiA	4-hydroxybenzoate octaprenyltransferase	1	Non-essential	1	Non-essential	0	Essential	1	4	1	1	1	1	0	0	0
STM14_4778	ubiB	putative ubiquinone biosynthesis protein UbiB	1	Essential	0	Essential	0	Essential	0	0	0	1	1	1	0	0	0
STM14_4776	ubiE	ubiquinone/menaquinone biosynthesis methyltransferase	0	Essential	0	Essential	0	Essential	0	0	0	0	0	0	0	0	0
STM14_2810	ubiG	3-demethylubiquinone-9 3-methyltransferase	0	Essential	2	Non-essential	2	Essential	2	18	2	0	0	0	2	29	2
STM14_3694	ubiH	2-octaprenyl-6-methoxyphenyl hydroxylase	0	Essential	2	Non-essential	0	Essential	2	4	2	0	0	0	0	0	0
STM14_0263	uppS	undecaprenyl pyrophosphate synthase	1	Essential	1	Non-essential	0	Essential	1	1	1	1	4	1	0	0	0
STM14_5371	valS	valyl-tRNA synthetase	1	Essential	1	Essential	2	Essential	1	3	1	1	1	1	2	3	1
STM14_4726	wecF	putative entero common antigen polymerase	2	Essential	1	Essential	0	Essential	1	6	1	2	8	2	0	0	0
STM14_0145	yabB	cell division protein MraZ	0	Essential	0	Essential	0	Essential	0	0	0	0	0	0	0	0	0
STM14_0203	yadF	carbonic anhydrase	0	Essential	0	Non-essential	0	Essential	0	0	0	0	0	0	0	0	0
STM14_0244	yadR	iron-sulfur cluster insertion protein ErpA	1	Non-essential	0	Non-essential	0	Essential	0	0	0	1	1	1	0	0	0
STM14_0265	yaeL	zinc metallopeptidase	0	Essential	1	Essential	0	Essential	1	1	1	0	0	0	0	0	0
STM14_0266	yaeT	outer membrane protein assembly factor YaeT	0	Essential	0	Essential	1	Essential	0	0	0	0	0	0	1	1	1
STM14_0481	yajC	preprotein translocase subunit YajC	0	Essential	0	Non-essential	0	Essential	0	0	1	0	0	0	0	0	0
STM14_0749	ybeA	SPOUT methyltransferase superfamily protein	0	Essential	0	Non-essential	1	Essential	1	1	1	0	0	0	1	20	1
STM14_0750	ybeB	hypothetical protein	0	Essential	0	Non-essential	0	Essential	0	0	1	0	0	0	0	0	0
STM14_0776	ybeX	putative transport protein	0	Essential	1	Essential	0	Essential	1	4	1	0	0	0	0	0	0
STM14_0778	ybeY	putative metalloprotease	1	Essential	1	Non-essential	1	Essential	1	70	1	1	14	0	1	23	1
STM14_0866	ybgC	acyl-CoA thioester hydrolase YbgC	0	Essential	0	Essential	1	Essential	0	0	0	0	0	0	1	26	1
STM14_1116	ycaR	hypothetical protein	0	Essential	0	Essential	0	Essential	0	0	0	0	0	0	0	0	0
STM14_1392	ycfU	outer membrane-specific lipoprotein transporter subunit LolC	0	Essential	0	Essential	0	Essential	0	0	0	0	0	0	0	0	0
STM14_1394	ycfW	outer membrane-specific lipoprotein transporter subunit LolE	0	Essential	1	Essential	0	Essential	1	1	1	0	0	0	0	0	0
STM14_2066	yciM	hypothetical protein	1	Essential	0	Essential	1	Essential	0	0	0	0	0	0	1	1	1
STM14_2067	yciS	putative inner membrane protein	1	Essential	1	Essential	0	Essential	1	46	1	1	9	1	0	0	0
STM14_2202	yeaZ	putative molecular chaperone	0	Essential	0	Essential	1	Essential	0	0	0	0	0	0	0	0	1
STM14_3092	yfgM	putative inner membrane protein	0	Essential	1	Essential	1	Essential	1	1	1	0	0	0	1	2	1
STM14_3264	yfiO	outer membrane protein assembly complex subunit YfiO	0	Essential	1	Non-essential	1	Essential	1	7	1	0	0	0	1	3	1	cysB
STM14_3681	ygfZ	putative global regulator	2	Essential	2	Non-essential	1	Essential	2	14	2	2	2	2	1	24	1	fmt
STM14_3971	yhbC	hypothetical protein	0	Essential	0	Essential	0	Essential	0	0	0	0	0	0	0	0	0	folA
STM14_4007	yhbG	putative ABC transporter ATP-binding protein YhbG	0	Essential	0	Essential	0	Essential	0	0	0	0	0	0	0	0	0	hnr
STM14_4006	yhbN	hypothetical protein	0	Essential	0	Essential	0	Essential	0	0	0	0	0	0	0	0	0	leuU
STM14_4637	yidC	putative inner membrane protein translocase component YidC	0	Essential	2	Essential	1	Essential	2	25	2	0	0	0	1	1	1	lolB
STM14_4785	yigC	3-octaprenyl-4-hydroxybenzoate decarboxylase	0	Essential	3	Non-essential	0	Essential	3	8	2	0	0	0	0	0	0	mrdA
STM14_4812	yihA	GTPase EngB	0	Non-essential	1	Non-essential	0	Essential	1	10	1	0	0	0	0	0	0	pth
STM14_5238	yjeE	putative ATPase	0	Essential	0	Non-essential	0	Essential	0	0	0	0	0	0	0	0	1	pyrH
STM14_5230	yjeQ	ribosome-associated GTPase	0	Essential	0	Essential	1	Essential	0	0	0	0	0	0	1	8	1	rpiA
STM14_5375	yjgP	putative permease	1	Essential	2	Non-essential	1	Essential	2	8	1	1	23	1	1	1	1	rplS
STM14_5376	yjgQ	putative permease	0	Essential	1	Essential	1	Essential	1	1	1	0	0	0	1	1	1	rpsP
STM14_2961	ypeC	putative periplasmic protein	0	Essential	0	Essential	0	Essential	0	0	0	0	0	0	0	0	2
STM14_3732	yqgD	putative inner membrane protein	1	Essential	1	Essential	1	Essential	1	61	1	1	55	1	1	12	1	ubiA
STM14_3741	yqgF	Holliday junction resolvase-like protein	0	Essential	0	Essential	1	Essential	0	0	0	0	0	0	1	1	1	yadR
STM14_3995	yrbA	putative transcriptional regulator	0	Essential	1	Non-essential	0	Essential	1	1	1	0	0	0	0	0	1	yihA
STM14_4004	yrbI	3-deoxy-D-manno-octulosonate 8-phosphate phosphatase	0	Essential	0	Essential	1	Essential	0	0	0	0	0	0	1	4	1
STM14_4005	yrbK	hypothetical protein	0	Essential	0	Essential	0	Essential	0	0	0	0	0	0	0	0	0
STM14_4208	yrfF	putative inner membrane protein	0	Essential	1	Essential	0	Essential	1	5	1	0	0	0	0	0	0
STM14_2983	zipA	cell division protein ZipA	0	Essential	1	Non-essential	1	Essential	1	4	1	0	0	0	1	1	1
